# The entorhinal elliptic frame: emergence and persistence of coherent neural representations across contexts as Mordell–Weil sections

**DOI:** 10.64898/2026.11.27.769401

**Authors:** Jun-Yong Park, David T. Jones, Michael Breakspear

## Abstract

Entorhinal grid-cell recordings reveal toroidal population activity across environments even as spatial firing maps shift, rescale, and shear. What geometric structure couples cue-evoked phases across contexts, and how can cross-context coherence fail while local toroidal coding remains intact? Extending recent computational accounts of latent oscillatory dynamics in the medial temporal lobe, we introduce the *entorhinal elliptic frame* (EEF). The EEF models grid-module state tori over calibrated contexts as a holomorphic family and assumes that this family extends to a Jacobian elliptic surface over a context Riemann sphere. Global holomorphic sections represent coherent cue profiles, and deformation of the surface models slow plasticity. For every surface height *n* ≥ 3 and every 1 ≤ *r* ≤ 10, surfaces of exact Mordell–Weil rank *r* are analytically dense among simply-branched surfaces with only nodal singular fibers. A transverse tuple of *r* independent sections persists on a locus of complex dimension 10*n* − 2 − *r*(*n* − 1), which measures the compensatory reserve. For ten such sections, this persistence locus has complex dimension eight at every surface height *n* ≥ 2. If nine complex Schiffer coordinates are frozen, almost every sufficiently small prescribed offset obstructs simultaneous continuation of the tuple to nearby surfaces. In synthetic spike benchmarks with known conformal fiber shapes and marked phase axes, a Cauchy–Riemann assay distinguished equal-magnitude holomorphic and antiholomorphic cue displacements on a fixed torus and on a smooth patch of a height 10 surface, while free-exploration spikes retained a torus-compatible signature under both fixed-torus cue rules. Our model predicts a functional dissociation under progressive loss of plasticity. Once compensatory reserve is exhausted, local toroidal coding can remain intact even when a chosen set of coherent cue profiles can no longer persist together as the architecture changes.
