## Supplementary material for "The entorhinal elliptic frame: emergence and persistence of coherent neural representations across contexts as Mordell–Weil sections": grid_cell.zip (grid-cell spike benchmark): cup_results.csv

seed	scale	vertices	edges	triangles	beta1	beta2	aa	ab	ba	bb
1701	0.6742207585496638	128	1269	4266	2	1	0	1	1	0
1702	0.6707595707046364	128	1228	3988	2	1	0	1	1	0
1703	0.662628455787815	128	1259	4183	2	1	0	1	1	0
1704	0.6948417331311166	128	1372	5050	2	1	0	1	1	0
1705	0.6538068421012168	128	1182	3670	2	1	0	1	1	0
1706	0.6413656736414335	128	1112	3208	2	1	0	1	1	0
1707	0.6472839096938914	128	1139	3410	2	1	0	1	1	0
1708	0.6734192305763549	128	1281	4376	2	1	0	1	1	0
1709	0.6710570675932575	128	1249	4111	2	1	0	1	1	0
1710	0.6653371318458328	128	1202	3799	2	1	0	1	1	0
