## Supplementary material for "The entorhinal elliptic frame: emergence and persistence of coherent neural representations across contexts as Mordell–Weil sections": grid_cell.zip (grid-cell spike benchmark): cup_results_12.csv

seed	scale	vertices	edges	triangles	beta1	beta2	aa	ab	ba	bb
1701	0.664206134205286	128	1225	3970	2	1	0	1	1	0
1702	0.6894043479203258	128	1306	4526	2	1	0	1	1	0
1703	0.6883677484247125	128	1364	5013	2	1	0	1	1	0
1704	0.6874616316019303	128	1333	4757	2	1	0	1	1	0
1705	0.6426576691880919	128	1127	3289	2	1	0	1	1	0
1706	0.6341694674091777	128	1074	2956	2	1	0	1	1	0
1707	0.648839905399295	128	1135	3349	2	1	0	1	1	0
1708	0.6660742220466056	128	1250	4126	2	1	0	1	1	0
1709	0.6640981010779424	128	1222	3956	2	1	0	1	1	0
1710	0.6554028485465956	128	1154	3475	2	1	0	1	1	0
