## Supplementary material for "The entorhinal elliptic frame: emergence and persistence of coherent neural representations across contexts as Mordell–Weil sections": grid_cell.zip (grid-cell spike benchmark): results.csv

1701	0	0.55	1	2	1
1701	0	0.65	1	2	1
1701	0	0.76	1	2	1
1701	0	0.38	1	33	0
1701	0	0.47	1	2	0
1701	0	0.49	1	2	1
1701	0	0.864	1	2	1
1701	0	0.867	1	1	1
1701	1	0.55	6	72	0
1701	1	0.65	1	15	25
1701	1	0.76	1	0	5
1701	1	0.38	128	0	0
1701	1	0.47	104	0	0
1701	1	0.49	65	2	0
1701	1	0.864	1	0	0
1701	1	0.867	1	0	0
1702	0	0.55	1	2	1
1702	0	0.65	1	2	1
1702	0	0.76	1	2	1
1702	1	0.55	11	40	0
1702	1	0.65	1	20	32
1702	1	0.76	1	0	4
1703	0	0.55	1	2	1
1703	0	0.65	1	2	1
1703	0	0.76	1	2	1
1703	1	0.55	8	73	0
1703	1	0.65	1	17	18
1703	1	0.76	1	0	11
1704	0	0.55	1	2	1
1704	0	0.65	1	2	1
1704	0	0.76	1	2	1
1704	1	0.55	4	65	0
1704	1	0.65	1	18	27
1704	1	0.76	1	0	5
1705	0	0.55	1	2	1
1705	0	0.65	1	2	1
1705	0	0.76	1	2	1
1705	1	0.55	11	63	0
1705	1	0.65	1	18	25
1705	1	0.76	1	1	4
1706	0	0.55	1	2	1
1706	0	0.65	1	2	1
1706	0	0.76	1	2	1
1706	1	0.55	9	67	0
1706	1	0.65	1	17	38
1706	1	0.76	1	0	8
1707	0	0.55	1	2	1
1707	0	0.65	1	2	1
1707	0	0.76	1	2	1
1707	1	0.55	9	64	0
1707	1	0.65	2	17	30
1707	1	0.76	1	0	6
1708	0	0.55	1	2	1
1708	0	0.65	1	2	1
1708	0	0.76	1	2	1
1708	1	0.55	6	80	0
1708	1	0.65	1	14	17
1708	1	0.76	1	0	3
1709	0	0.55	1	2	1
1709	0	0.65	1	2	1
1709	0	0.76	1	2	1
1709	1	0.55	4	70	0
1709	1	0.65	1	15	33
1709	1	0.76	1	0	4
1710	0	0.55	1	2	1
1710	0	0.65	1	2	1
1710	0	0.76	1	2	1
1710	1	0.55	4	61	0
1710	1	0.65	1	13	21
1710	1	0.76	1	0	1
