## Supplementary material for "The entorhinal elliptic frame: emergence and persistence of coherent neural representations across contexts as Mordell–Weil sections": grid_cell.zip (grid-cell spike benchmark): stress.csv

seed	rep	mode	any_exact	lead_exact	h1_second	h2_first	overlap
1701	0	primary	0.3824595002142078	0.3824595002142078	0.5688787477930635	0.5086036245850797	0.3824595002142078
1701	0	three_pc	0.0	0.0	0.15717700925557737	0.25207102593174474	0.0
1701	0	no_ambient_smoothing	0.05354713647220477	0.05354713647220477	0.38707977361905527	0.43023872265424035	0.18415169355990757
1701	0	no_pca_no_ambient_smoothing	0.04396885425168817	0.04396885425168817	0.2967004759243625	0.3324219824242928	0.14749518269647666
1701	0	no_pca	0.4219422796424685	0.4219422796424685	0.5742850914011022	0.5519839630548478	0.4219422796424685
1701	0	quarter_spikes	0.3608929001971577	0.3608929001971577	0.5332522550614907	0.4976726114902281	0.3608929001971577
1701	1	primary	0.0	0.0	0.12287700165064352	0.11517370843879982	0.058894881332218096
1701	1	three_pc	0.0	0.0	0.11816826256123553	0.10412075788045311	0.011628599828742203
1701	1	no_ambient_smoothing	0.0	0.0	0.14076888489069173	0.10398478165337799	0.0
1701	1	no_pca_no_ambient_smoothing	0.0	0.0	0.054817710992838053	0.03247620740883694	0.0
1701	1	no_pca	0.0008816243094141862	0.0	0.0689971762221151	0.03185591855669012	0.007375184806143076
1701	1	quarter_spikes	0.0	0.0	0.15482955782908392	0.11504208140543637	0.0
1702	0	primary	0.43192441981343893	0.43192441981343893	0.6069792771927702	0.5507584526822809	0.43192441981343893
1702	0	three_pc	0.020966895706082844	0.0	0.13824933128070474	0.09563837411834414	0.019661688329251747
1702	0	no_ambient_smoothing	0.17346981419587404	0.17346981419587404	0.38680533521458843	0.3693909371453752	0.17346981419587404
1702	0	no_pca_no_ambient_smoothing	0.05255936081906332	0.05255936081906332	0.2851962128700201	0.3506641433343487	0.13852053010673193
1702	0	no_pca	0.4108396009178444	0.4108396009178444	0.6029478991174353	0.5219439014454963	0.4108396009178444
1702	0	quarter_spikes	0.35588022753887794	0.35588022753887794	0.5554013394896624	0.5000069065994094	0.35588022753887794
1702	1	primary	0.0	0.0	0.1322161060536623	0.10759877610456192	0.0
1702	1	three_pc	0.0	0.0	0.10934633487930562	0.07666211686910546	0.0
1702	1	no_ambient_smoothing	0.0	0.0	0.1391949387154412	0.09772902014999241	0.0011039793617032556
1702	1	no_pca_no_ambient_smoothing	0.0	0.0	0.04748303402751353	0.04125942842273478	0.0
1702	1	no_pca	0.0	0.0	0.06216281837630078	0.03031197133171981	0.0020213279269550855
1702	1	quarter_spikes	0.0	0.0	0.14592515517067817	0.09752151786568741	0.04565759577096895
1703	0	primary	0.4742634202157451	0.4742634202157451	0.6114094030888022	0.5618908396986853	0.4742634202157451
1703	0	three_pc	0.0	0.0	0.12016853827712654	0.1681666699991914	0.0
1703	0	no_ambient_smoothing	0.26832771868952243	0.26832771868952243	0.48925770091529547	0.40414335269753643	0.26832771868952243
1703	0	no_pca_no_ambient_smoothing	0.2087196990136193	0.2087196990136193	0.37449210384006787	0.38762665819055286	0.2087196990136193
1703	0	no_pca	0.45979827103401094	0.45979827103401094	0.6065589565973244	0.5264821898556746	0.45979827103401094
1703	0	quarter_spikes	0.4336105280543556	0.4336105280543556	0.5993090103291354	0.5293117066121098	0.4336105280543556
1703	1	primary	0.0	0.0	0.13723450940700788	0.11419719906263903	0.0007413055905175492
1703	1	three_pc	0.0	0.0	0.10983475646680474	0.08686080664007229	0.0
1703	1	no_ambient_smoothing	0.0	0.0	0.14407959389741365	0.10131835325295602	0.0028861032188417513
1703	1	no_pca_no_ambient_smoothing	0.0	0.0	0.050618547067753594	0.03438765293923951	0.0
1703	1	no_pca	0.0	0.0	0.07650178366795968	0.031485807923764764	0.019528426706322488
1703	1	quarter_spikes	0.0	0.0	0.13794286744484774	0.09508653196124395	0.005928687234278307
1704	0	primary	0.4045811318925619	0.4045811318925619	0.6149149544615224	0.4784127981688913	0.4045811318925619
1704	0	three_pc	0.0	0.0	0.1430968006414286	0.40069400202222316	0.0
1704	0	no_ambient_smoothing	0.030251414697734846	0.030251414697734846	0.3386189356807129	0.45554703968869686	0.16662693030079184
1704	0	no_pca_no_ambient_smoothing	0.09436201528344168	0.09436201528344168	0.2900839136946914	0.4117984794123888	0.16427382010225644
1704	0	no_pca	0.4221656364627575	0.4221656364627575	0.607935747838148	0.4933876944499821	0.4221656364627575
1704	0	quarter_spikes	0.4163061578577751	0.4163061578577751	0.6131369837626699	0.4854189597303116	0.4163061578577751
1704	1	primary	0.0	0.0	0.14244078330865628	0.11237799485990796	0.0
1704	1	three_pc	0.0	0.0	0.1311346367703652	0.07686041299113194	0.0
1704	1	no_ambient_smoothing	0.0	0.0	0.15556259021035035	0.12585776604538867	0.04618228030098437
1704	1	no_pca_no_ambient_smoothing	0.0	0.0	0.047829936195087575	0.0335087295258254	0.0
1704	1	no_pca	0.0	0.0	0.06690348894745723	0.032507296399823415	0.0
1704	1	quarter_spikes	0.0	0.0	0.13939151294383012	0.10246762660512965	0.009560883463952674
1705	0	primary	0.39425072535370775	0.39425072535370775	0.5691268242502985	0.5397627713256417	0.39425072535370775
1705	0	three_pc	0.00136387380750419	0.0	0.11408781674338125	0.15095371158823973	0.0
1705	0	no_ambient_smoothing	0.09946214198935055	0.09946214198935055	0.3578382954547754	0.3295332155147137	0.14530884422569312
1705	0	no_pca_no_ambient_smoothing	0.06052423094180548	0.06052423094180548	0.25052871843728164	0.3204606087675399	0.0971711786096523
1705	0	no_pca	0.3889986118079733	0.3889986118079733	0.5529755572639541	0.5248081929919004	0.3889986118079733
1705	0	quarter_spikes	0.3833664670143645	0.3833664670143645	0.571178873804755	0.507242529529053	0.3833664670143645
1705	1	primary	0.0	0.0	0.1465972133403105	0.11417489450224316	0.002476873318117967
1705	1	three_pc	0.0	0.0	0.12063861821806271	0.0957875427405458	0.0
1705	1	no_ambient_smoothing	0.0	0.0	0.13316801189132477	0.10028418053673094	0.0
1705	1	no_pca_no_ambient_smoothing	0.0	0.0	0.050699854578189485	0.03385563004035974	0.014278660892264816
1705	1	no_pca	0.0	0.0	0.06205879508514145	0.03721137976938804	0.01098801435426422
1705	1	quarter_spikes	0.0	0.0	0.13950425158554064	0.10788629140178352	0.0
1706	0	primary	0.3347896917670611	0.3347896917670611	0.5220628324170415	0.5010936726816996	0.3347896917670611
1706	0	three_pc	0.007144494328530759	0.007144494328530759	0.15719890667957465	0.37364286303311867	0.0116984490789383
1706	0	no_ambient_smoothing	0.15745605963987197	0.15745605963987197	0.3447324606312799	0.36820352125760325	0.17288798685186524
1706	0	no_pca_no_ambient_smoothing	0.02610401604793977	0.02610401604793977	0.2278958079810967	0.305855190227189	0.08864279438635059
1706	0	no_pca	0.3366112563559905	0.3366112563559905	0.5294434253217404	0.5075281802267106	0.34309056555160483
1706	0	quarter_spikes	0.29709842702139194	0.29709842702139194	0.4733251452172018	0.49912888443297926	0.29709842702139194
1706	1	primary	0.0	0.0	0.14739391349461145	0.10677668224896841	0.00809813494391054
1706	1	three_pc	0.0	0.0	0.12761027582609347	0.061447804019280294	0.018567259850973683
1706	1	no_ambient_smoothing	0.0	0.0	0.1319185360531901	0.09549564070230232	0.0
1706	1	no_pca_no_ambient_smoothing	0.0	0.0	0.04868716574319265	0.03676480961003947	0.010318940441333746
1706	1	no_pca	0.0	0.0	0.06303481169546499	0.044083036455129676	0.004810861247083853
1706	1	quarter_spikes	0.0	0.0	0.15100802400890456	0.09076064679121298	0.007018874265700914
1707	0	primary	0.35784940871424364	0.35784940871424364	0.5495212854583289	0.531437226331527	0.35784940871424364
1707	0	three_pc	0.0	0.0	0.1434962407437516	0.14308280045941713	0.0
1707	0	no_ambient_smoothing	0.17735979966994275	0.17735979966994275	0.39574979932716453	0.39737419105556504	0.17735979966994275
1707	0	no_pca_no_ambient_smoothing	0.1678988995847024	0.1678988995847024	0.3009305863786622	0.360613595987871	0.1678988995847024
1707	0	no_pca	0.3570559251838506	0.3570559251838506	0.5266501189113181	0.5425248133018352	0.3570559251838506
1707	0	quarter_spikes	0.3555253405869404	0.3555253405869404	0.5537605079422796	0.4903928973388917	0.3555253405869404
1707	1	primary	0.0	0.0	0.1351821099418098	0.08699214252318432	0.0
1707	1	three_pc	0.0	0.0	0.14570532094543331	0.07602051189620251	0.0011673890370015316
1707	1	no_ambient_smoothing	0.0	0.0	0.13328379678293623	0.11108809165107558	0.0
1707	1	no_pca_no_ambient_smoothing	0.0	0.0	0.04934560590329984	0.04047449735253639	0.0
1707	1	no_pca	0.0	0.0	0.06140789799590651	0.04201073356431806	0.0
1707	1	quarter_spikes	0.0	0.0	0.13957067091581232	0.101406198234128	0.02151718342766029
1708	0	primary	0.4023287648892206	0.4023287648892206	0.5925256463213859	0.518962034341919	0.4023287648892206
1708	0	three_pc	0.0	0.0	0.14581662884500646	0.49081772383572475	0.0
1708	0	no_ambient_smoothing	0.16853138658290717	0.16853138658290717	0.34146026076609504	0.4630980673990433	0.16853138658290717
1708	0	no_pca_no_ambient_smoothing	0.07396695915481521	0.07396695915481521	0.29447783289967805	0.37242646603504237	0.16930341889084766
1708	0	no_pca	0.4198061116783724	0.4198061116783724	0.5984614583824024	0.5049464413468219	0.4198061116783724
1708	0	quarter_spikes	0.3829665732249209	0.3829665732249209	0.5329990903353102	0.5256276027715511	0.3829665732249209
1708	1	primary	0.0	0.0	0.14577324375068446	0.0942977659560007	0.017344111620880898
1708	1	three_pc	0.0	0.0	0.11915005308757937	0.10337584085865453	0.0
1708	1	no_ambient_smoothing	0.0	0.0	0.12908885401122616	0.10806529476445714	0.0
1708	1	no_pca_no_ambient_smoothing	0.0	0.0	0.05788793551521676	0.031892633205168	0.018947563436714
1708	1	no_pca	0.0	0.0	0.06178287871454624	0.034116676073849606	0.0037693046256258578
1708	1	quarter_spikes	0.0	0.0	0.14922426131831978	0.11099427135229845	0.0
1709	0	primary	0.4257253628013362	0.4257253628013362	0.5999640668751911	0.5141102754157147	0.4257253628013362
1709	0	three_pc	0.0	0.0	0.1550138506481348	0.2703175929384581	0.0
1709	0	no_ambient_smoothing	0.3201579091206641	0.3201579091206641	0.4928247263135164	0.41198201247346056	0.3201579091206641
1709	0	no_pca_no_ambient_smoothing	0.27507814358962857	0.27507814358962857	0.41212483338830164	0.37771382880993165	0.27507814358962857
1709	0	no_pca	0.4149099653121373	0.4149099653121373	0.6027944277965901	0.5072872703622169	0.4149099653121373
1709	0	quarter_spikes	0.40504282910285977	0.40504282910285977	0.5840211836965278	0.5109291352718524	0.40504282910285977
1709	1	primary	0.0	0.0	0.16321923362613883	0.10812135824972824	0.014266793943336298
1709	1	three_pc	0.0	0.0	0.12122500373045408	0.08178317453528622	0.022721996042720127
1709	1	no_ambient_smoothing	0.0	0.0	0.13608295809460935	0.09529047407369107	0.0
1709	1	no_pca_no_ambient_smoothing	0.0	0.0	0.05012761558133372	0.03348439931594005	0.007367445290047181
1709	1	no_pca	0.0	0.0	0.06711599509219746	0.03706728410714777	0.016654524762919842
1709	1	quarter_spikes	0.0	0.0	0.14233073837669763	0.10457308648118468	0.013864403667049552
1710	0	primary	0.4410775039828683	0.4410775039828683	0.5944959594209565	0.5296333345571613	0.4410775039828683
1710	0	three_pc	0.0	0.0	0.11209483195894698	0.035817638976687605	0.02325184282762205
1710	0	no_ambient_smoothing	0.22308686114985776	0.22308686114985776	0.4184432622712572	0.37864842034133606	0.22308686114985776
1710	0	no_pca_no_ambient_smoothing	0.23044095604544446	0.23044095604544446	0.3825430177441121	0.34956417120091454	0.23044095604544446
1710	0	no_pca	0.4113402740244338	0.4113402740244338	0.5829530040528095	0.5084921253036465	0.4113402740244338
1710	0	quarter_spikes	0.39722217748032906	0.39722217748032906	0.5798660392424524	0.49428697130813304	0.39722217748032906
1710	1	primary	0.0	0.0	0.14547399180576226	0.11315085264352365	0.006468579018070408
1710	1	three_pc	0.0	0.0	0.11603059383759484	0.08549696228071785	0.006354304007014144
1710	1	no_ambient_smoothing	0.0	0.0	0.1392738549400523	0.09696232864964216	0.018912900692860668
1710	1	no_pca_no_ambient_smoothing	0.0	0.0	0.048523842174611476	0.032928106119921696	0.0
1710	1	no_pca	0.003924818752894854	0.0	0.05674530304682224	0.03324143374022892	0.0
1710	1	quarter_spikes	0.0	0.0	0.15444498780856142	0.1002204490564601	0.0064034561641005405
