## Supplementary material for "The entorhinal elliptic frame: emergence and persistence of coherent neural representations across contexts as Mordell–Weil sections": grid_cell.zip (grid-cell spike benchmark): stripe_results.csv

seed	shape_power	mean_observed_hz	full_mean_observed_hz	max_exact_torus_width	longest_exact_circle_width	h1_first	h1_second	h2_first
1701	9.02855376719827	11.687847222222222	11.64917824074074	0.0	0.7629432099287075	0.8174145896483769	0.0667485201852561	0.04197840654976137
1702	9.02855376719827	11.611608796296295	11.589560185185185	0.0	0.7071054765667942	0.8034307692728585	0.050833871889715554	0.010717739618720024
1703	9.02855376719827	11.620868055555555	11.618229166666666	0.0	0.7701506517830433	0.8302252209198859	0.06149983023603897	0.017869802839571625
1704	9.02855376719827	11.611631944444444	11.65023148148148	0.0	0.74183383031067	0.7940429483268083	0.0647187917394305	0.026779020021237443
1705	9.02855376719827	11.599212962962962	11.567997685185185	0.0	0.7573499141518342	0.8251982000996299	0.058449714226207636	0.019645454696859188
1706	9.02855376719827	11.574108796296295	11.453217592592592	0.0	0.7751848666728759	0.8296270338389331	0.05819814739380541	0.018069249356426287
1707	9.02855376719827	11.583657407407408	11.592604166666666	0.0	0.786756262985747	0.8308117732215046	0.0536821773717735	0.032707043655851864
1708	9.02855376719827	11.592870370370369	11.677939814814815	0.0	0.7812691059552518	0.8401809571905418	0.06958981115360627	0.03761881825296998
1709	9.02855376719827	11.606192129629628	11.70076388888889	0.0	0.7847658415486777	0.8409542507289395	0.06202766068618551	0.03632630165527018
1710	9.02855376719827	11.556458333333332	11.649108796296296	0.0	0.8188422459683764	0.8695354293467024	0.05514669543429186	0.03134373074628982
