## Supplementary material for "The entorhinal elliptic frame: emergence and persistence of coherent neural representations across contexts as Mordell–Weil sections": grid_cell.zip (grid-cell spike benchmark): betti_audit.csv

seed	kind	surrogate	any_exact_width
1701	intact	0	0.3824595002142078
1701	shift	1	0.0
1701	shift	2	0.0
1701	shift	3	0.0
1701	shift	4	0.0
1701	shift	5	0.0
1701	shift	6	0.0
1701	shift	7	0.0
1701	shift	8	0.0
1701	shift	9	0.0
1701	shift	10	0.0
1701	shift	11	0.0
1701	shift	12	0.0
1701	shift	13	0.0
1701	shift	14	0.0
1701	shift	15	0.0
1701	shift	16	0.0
1701	shift	17	0.0
1701	shift	18	0.0
1701	shift	19	0.0
1702	intact	0	0.43192441981343893
1702	shift	1	0.0
1702	shift	2	0.0
1702	shift	3	0.0
1702	shift	4	0.0
1702	shift	5	0.0
1702	shift	6	0.0
1702	shift	7	0.0
1702	shift	8	0.0
1702	shift	9	0.0
1702	shift	10	0.0
1702	shift	11	0.0
1702	shift	12	0.0
1702	shift	13	0.0
1702	shift	14	0.0
1702	shift	15	0.0
1702	shift	16	0.0
1702	shift	17	0.0
1702	shift	18	0.0
1702	shift	19	0.0
1703	intact	0	0.4742634202157451
1703	shift	1	0.0
1703	shift	2	0.0
1703	shift	3	0.0
1703	shift	4	0.0
1703	shift	5	0.0
1703	shift	6	0.0
1703	shift	7	0.0
1703	shift	8	0.0
1703	shift	9	0.0
1703	shift	10	0.0
1703	shift	11	0.0
1703	shift	12	0.0
1703	shift	13	0.0
1703	shift	14	0.0
1703	shift	15	0.0
1703	shift	16	0.0
1703	shift	17	0.0
1703	shift	18	0.0
1703	shift	19	0.0
1704	intact	0	0.4045811318925619
1704	shift	1	0.0
1704	shift	2	0.0
1704	shift	3	0.0
1704	shift	4	0.0
1704	shift	5	0.0
1704	shift	6	0.0
1704	shift	7	0.0
1704	shift	8	0.0
1704	shift	9	0.0
1704	shift	10	0.0
1704	shift	11	0.0
1704	shift	12	0.0
1704	shift	13	0.0
1704	shift	14	0.0
1704	shift	15	0.0
1704	shift	16	0.0
1704	shift	17	0.0
1704	shift	18	0.0
1704	shift	19	0.0
1705	intact	0	0.39425072535370775
1705	shift	1	0.0
1705	shift	2	0.0
1705	shift	3	0.0
1705	shift	4	0.0
1705	shift	5	0.0
1705	shift	6	0.0
1705	shift	7	0.0
1705	shift	8	0.0
1705	shift	9	0.0
1705	shift	10	0.0
1705	shift	11	0.0
1705	shift	12	0.0
1705	shift	13	0.0
1705	shift	14	0.0
1705	shift	15	0.0
1705	shift	16	0.0
1705	shift	17	0.0
1705	shift	18	0.0
1705	shift	19	0.0
1706	intact	0	0.3347896917670611
1706	shift	1	0.0
1706	shift	2	0.0
1706	shift	3	0.0
1706	shift	4	0.0
1706	shift	5	0.0
1706	shift	6	0.0
1706	shift	7	0.0
1706	shift	8	0.0
1706	shift	9	0.0
1706	shift	10	0.0
1706	shift	11	0.0
1706	shift	12	0.0
1706	shift	13	0.0
1706	shift	14	0.0
1706	shift	15	0.0
1706	shift	16	0.0
1706	shift	17	0.0
1706	shift	18	0.0
1706	shift	19	0.0
1707	intact	0	0.35784940871424364
1707	shift	1	0.0
1707	shift	2	0.0
1707	shift	3	0.0
1707	shift	4	0.0
1707	shift	5	0.0
1707	shift	6	0.0
1707	shift	7	0.0
1707	shift	8	0.0
1707	shift	9	0.0
1707	shift	10	0.0
1707	shift	11	0.0
1707	shift	12	0.0
1707	shift	13	0.0
1707	shift	14	0.0
1707	shift	15	0.0
1707	shift	16	0.0
1707	shift	17	0.0
1707	shift	18	0.0
1707	shift	19	0.0
1708	intact	0	0.4023287648892206
1708	shift	1	0.0
1708	shift	2	0.0
1708	shift	3	0.0
1708	shift	4	0.0
1708	shift	5	0.0
1708	shift	6	0.0
1708	shift	7	0.0
1708	shift	8	0.0
1708	shift	9	0.0
1708	shift	10	0.0
1708	shift	11	0.0
1708	shift	12	0.0
1708	shift	13	0.0
1708	shift	14	0.0
1708	shift	15	0.0
1708	shift	16	0.0
1708	shift	17	0.0
1708	shift	18	0.0
1708	shift	19	0.0
1709	intact	0	0.4257253628013362
1709	shift	1	0.0
1709	shift	2	0.0
1709	shift	3	0.0
1709	shift	4	0.0
1709	shift	5	0.0
1709	shift	6	0.0
1709	shift	7	0.0
1709	shift	8	0.0
1709	shift	9	0.0
1709	shift	10	0.0
1709	shift	11	0.0
1709	shift	12	0.0
1709	shift	13	0.0
1709	shift	14	0.0
1709	shift	15	0.0
1709	shift	16	0.0
1709	shift	17	0.0
1709	shift	18	0.0
1709	shift	19	0.0
1710	intact	0	0.4410775039828683
1710	shift	1	0.0
1710	shift	2	0.0
1710	shift	3	0.0
1710	shift	4	0.0
1710	shift	5	0.0
1710	shift	6	0.0
1710	shift	7	0.0
1710	shift	8	0.0
1710	shift	9	0.0
1710	shift	10	0.0
1710	shift	11	0.0
1710	shift	12	0.0
1710	shift	13	0.0
1710	shift	14	0.0
1710	shift	15	0.0
1710	shift	16	0.0
1710	shift	17	0.0
1710	shift	18	0.0
1710	shift	19	0.0
