## Supplementary material for "The entorhinal elliptic frame: emergence and persistence of coherent neural representations across contexts as Mordell–Weil sections": grid_cell.zip (grid-cell spike benchmark): summary.csv

seed	kind	surrogate	exact_width	exact_start	exact_end	h1_first	h1_second	h1_third	h2_first	h2_second	overlap	connected_at
1701	intact	0	0.3824595002142078	0.4829910084425598	0.8654505086567676	0.6189557665412907	0.5688787477930635	0.17568171298499763	0.5086036245850797	0.05427114239488329	0.3824595002142078	0.32211337034652626
1701	shift	1	0.0	nan	nan	0.12519172423489333	0.12287700165064352	0.12168565701935163	0.11517370843879982	0.10578650848061855	0.058894881332218096	0.6013331129975461
1701	shift	2	0.0	nan	nan	0.13851535696171663	0.13452121024860053	0.1336918330801533	0.10289619724626686	0.09010225023942897	0.0	0.584503103972166
1701	shift	3	0.0	nan	nan	0.12695014824864537	0.12537013697959026	0.12346755081709326	0.11184534379183697	0.09960184414413464	0.00032290933560630286	0.5961913592764845
1701	shift	4	0.0	nan	nan	0.15772341122039785	0.1510395329099335	0.14287032876655703	0.11630510333458832	0.08924096185461217	0.010110224320445171	0.6276649880092205
1701	shift	5	0.0	nan	nan	0.16107181288846573	0.14455294663065643	0.139343731720182	0.09404760190208938	0.08308781093151607	0.03483125955547284	0.5855788770200842
1701	shift	6	0.0	nan	nan	0.14947548023675794	0.13766150653096842	0.13257933617925954	0.10888727386778374	0.10374757666501866	0.0	0.6736315163858108
1701	shift	7	0.0	nan	nan	0.16304759639871003	0.13463322865559058	0.1337629877043891	0.09703278527615955	0.08938709526309752	0.0	0.5969166253087672
1701	shift	8	0.0	nan	nan	0.1723941061718649	0.11491172176941544	0.112463488338515	0.08535604964469701	0.07848745743038177	0.0	0.5971032555092765
1701	shift	9	0.0	nan	nan	0.1442538434374454	0.14214909162880973	0.12843049732754985	0.10530603608753775	0.10242152084634837	0.03925563688824463	0.5830705107922881
1701	shift	10	0.0	nan	nan	0.15139855317376227	0.15071557958537019	0.14013171982115746	0.09926727995600948	0.08653316452999149	0.0	0.5916344125481234
1701	shift	11	0.0	nan	nan	0.18378342203517384	0.15697909203562765	0.14805412968163073	0.09171738289435494	0.08429219752894956	0.030476525116906683	0.5958024410248759
1701	shift	12	0.0	nan	nan	0.17709226543771406	0.15760526724439794	0.14796341510094524	0.09148893865627183	0.08237324551593217	0.022447171068693317	0.568080771497664
1701	shift	13	0.0	nan	nan	0.15272420335331804	0.15144408597095604	0.15098605498992757	0.11044386581946009	0.08766344856964814	0.0	0.6000048949504736
1701	shift	14	0.0	nan	nan	0.17413279147446614	0.1430988830331405	0.14032946285788606	0.11469219436416844	0.09874307605519539	0.0	0.5643576974630496
1701	shift	15	0.0	nan	nan	0.1588676549592699	0.13161217844175888	0.12830020051036528	0.11258276123522692	0.10021927446241463	0.020832063173007453	0.6008629431013512
1701	shift	16	0.0	nan	nan	0.13546805789134825	0.13207713213925065	0.13201023788850336	0.09056542779372156	0.0860961689252765	0.0	0.5820815653861096
1701	shift	17	0.0	nan	nan	0.16847137809323764	0.13194184569201356	0.13185082711658747	0.08631323639591537	0.08559355696867887	0.0076904539827824525	0.6013104815355181
1701	shift	18	0.0	nan	nan	0.16146262995646793	0.15203410016414998	0.1410677586542225	0.1365167471267017	0.11388315918249525	0.012908487519130651	0.5819593248559867
1701	shift	19	0.0	nan	nan	0.14120941997806147	0.1320588876537676	0.13146684228842864	0.09962648384917006	0.08736487087690503	0.0	0.5807335584345511
1702	intact	0	0.43192441981343893	0.45479736079791694	0.8867217806113559	0.6174773856301536	0.6069792771927702	0.15692067710014834	0.5507584526822809	0.037690841457620805	0.43192441981343893	0.32565810571265935
1702	shift	1	0.0	nan	nan	0.14459352138073356	0.1322161060536623	0.12463555189602127	0.10759877610456192	0.10509133678371141	0.0	0.5961847610975779
1702	shift	2	0.0	nan	nan	0.1505286783036328	0.1480884143718877	0.13154381047418134	0.12217470432724775	0.0946273633256719	0.013917970712978178	0.5660066514298857
1702	shift	3	0.0	nan	nan	0.14031088815634596	0.1347833497035038	0.12806248322353686	0.10244739989188256	0.08716619162814576	0.030950346814822893	0.6060876560455994
1702	shift	4	0.0	nan	nan	0.14440005661087862	0.1409091330317397	0.13860165149719073	0.0840458031114778	0.08118406849293391	0.03977149389234369	0.5841874712646586
1702	shift	5	0.0	nan	nan	0.17014043421295266	0.1552289458586943	0.149279877281159	0.10838354139084827	0.10190082912936538	0.005209933209099349	0.5967265872269225
1702	shift	6	0.0	nan	nan	0.165964489006872	0.14047154922018823	0.13726282791256217	0.08848092279318642	0.08788863775641464	0.0	0.5489150023334654
1702	shift	7	0.0	nan	nan	0.16015754858248277	0.1391176516784931	0.12954509543519632	0.09724863884754897	0.09031486194405047	0.01330406417694363	0.5999791830266635
1702	shift	8	0.0	nan	nan	0.16513121977041134	0.14624803960616362	0.13712847135015338	0.10232157147089072	0.08813239188822775	0.025801178633356514	0.6056704106780573
1702	shift	9	0.0	nan	nan	0.16731715560504246	0.1406426634073521	0.13418482875932358	0.09644805850392768	0.09450640295220025	0.01927027002880166	0.6240842305795702
1702	shift	10	0.0	nan	nan	0.13466369907272902	0.1333948744248572	0.13168169499880245	0.12596843512991907	0.0850230450035454	0.0	0.5760180734753053
1702	shift	11	0.0	nan	nan	0.15468062042796205	0.15225161536173193	0.14810779048477452	0.10874802577078058	0.09899293353069094	0.028043930654458316	0.6067362722231695
1702	shift	12	0.0	nan	nan	0.14630361495039645	0.1428595971707487	0.13582351515409508	0.09429611956756079	0.08859790893012665	0.0327268368941912	0.573490717408539
1702	shift	13	0.0	nan	nan	0.14588363184675823	0.13632070200692542	0.11867800168974685	0.09242533600932756	0.08932965888888778	0.0	0.6001482250171762
1702	shift	14	0.0	nan	nan	0.15873027446333526	0.14497156656231236	0.12961014153021078	0.08991180692097889	0.08898569137016976	0.0036967079734590014	0.6255190910533179
1702	shift	15	0.0	nan	nan	0.1697178076234993	0.1557442710210883	0.13714082369903002	0.10169033315243614	0.09851312429091186	0.0007403058126024264	0.6261916113362462
1702	shift	16	0.0	nan	nan	0.1387314793452955	0.13831563390061663	0.13328981747976626	0.10935243083260471	0.08923034805371433	0.0	0.5811388020200343
1702	shift	17	0.0	nan	nan	0.15372517522695495	0.15253067930456987	0.14804347620270153	0.08592079393618945	0.08133715748481274	0.0	0.6209631223741994
1702	shift	18	0.0	nan	nan	0.1397845511109515	0.13970104078697954	0.13303690527627599	0.10669928401867912	0.09963304557096642	0.0	0.6263971319888725
1702	shift	19	0.0	nan	nan	0.1883442188608364	0.1829441531272774	0.1601328506592805	0.10169772205265137	0.09130113723189293	0.049446390071895885	0.5776364093813389
1703	intact	0	0.4742634202157451	0.42549674567994256	0.8997601658956876	0.6664055401490937	0.6114094030888022	0.16900148442586202	0.5618908396986853	0.04404605666954842	0.4742634202157451	0.3431109849982282
1703	shift	1	0.0	nan	nan	0.15194920715707805	0.13723450940700788	0.13679171106594645	0.11419719906263903	0.09459440104550565	0.0007413055905175492	0.5600962206474726
1703	shift	2	0.0	nan	nan	0.16222538273261572	0.14291200017261874	0.13562739245289868	0.10212119464741665	0.09932458593754812	0.0	0.5800102605586348
1703	shift	3	0.0	nan	nan	0.1658525711729938	0.16230536533709894	0.16184492215769986	0.14297328333892578	0.10866274561218692	0.021540097228472388	0.5722295314302074
1703	shift	4	0.0	nan	nan	0.13525685500747325	0.1292001171175572	0.12355118721382308	0.11373716469570361	0.10271454383613632	0.024739175136870517	0.6098802057565788
1703	shift	5	0.0	nan	nan	0.15977754269251015	0.15330480310703004	0.1474647684995053	0.09718309198411434	0.0946649681027033	0.0	0.6406096038201294
1703	shift	6	0.0	nan	nan	0.16181439428508881	0.14929119074240993	0.1462427166603053	0.09798819914144852	0.09274032010460687	0.0	0.5993493290102682
1703	shift	7	0.0	nan	nan	0.13965596265636482	0.12926805070236547	0.1292427901113542	0.10045986763436598	0.09340604377202166	0.0	0.5833772110238346
1703	shift	8	0.0	nan	nan	0.15286869562882677	0.14790526577805663	0.1340218057293342	0.09477743752474121	0.08598116212219109	0.047785149374563685	0.5729082816513926
1703	shift	9	0.0	nan	nan	0.1650677745316148	0.15597629312725209	0.15166375356357498	0.11509460945966932	0.11508319169635728	0.011419589148219944	0.577935305462164
1703	shift	10	0.0	nan	nan	0.1368826889773186	0.13649417704504518	0.11813444254449312	0.1313853845990932	0.09285893975545467	0.026598294963882996	0.6072164488597
1703	shift	11	0.0	nan	nan	0.16088685054295349	0.15953371651351445	0.1357246696449167	0.10772932804441138	0.09070152278710031	0.04988981564342765	0.6094855690211181
1703	shift	12	0.0	nan	nan	0.1404039880615891	0.12310431418239176	0.12095336005555635	0.09638215443217935	0.09322552604421441	0.0	0.5842949045490244
1703	shift	13	0.0	nan	nan	0.15273659014383473	0.1423896759170371	0.13671529300878738	0.10838542242742422	0.09825594455300612	0.03213987691199183	0.5660122430303436
1703	shift	14	0.0	nan	nan	0.14432793526710885	0.13364636784595818	0.13013038516105624	0.11528305415890294	0.10759898733991635	0.03249605356184182	0.5872636375526975
1703	shift	15	0.0	nan	nan	0.15862573424105275	0.14923350195463492	0.14328038112504105	0.10726375495983687	0.105909728505583	0.011187957908765256	0.614154133590357
1703	shift	16	0.0	nan	nan	0.17435340270289273	0.1480471813005244	0.13188219521202826	0.10641398294625459	0.10251236316149237	0.0	0.6464505402805943
1703	shift	17	0.0	nan	nan	0.1505658072976116	0.1471210050318016	0.13604036834347583	0.08107776784780674	0.07618595275656226	0.0	0.5649618669671106
1703	shift	18	0.0	nan	nan	0.15594359171985406	0.15579259326445222	0.14326411685682017	0.10789421358750995	0.08758633602190735	0.05414360904856608	0.5745390302519016
1703	shift	19	0.0	nan	nan	0.15813121181953865	0.1516629781931269	0.13748449507036542	0.08488435693039786	0.08094373758090267	0.01656346828753219	0.5721571132066617
1704	intact	0	0.4045811318925619	0.49255116718483566	0.8971322990773976	0.6295510376424085	0.6149149544615224	0.17190970703869662	0.4784127981688913	0.05804390140285609	0.4045811318925619	0.3132214133376915
1704	shift	1	0.0	nan	nan	0.15349148026804432	0.14244078330865628	0.13229990729719032	0.11237799485990796	0.09749341522925403	0.0	0.567901953341232
1704	shift	2	0.0	nan	nan	0.15617191097093708	0.15395987470256733	0.14361383870747935	0.09468481679868679	0.08512290698549618	0.03655525684740468	0.5852066312547948
1704	shift	3	0.0	nan	nan	0.14472353194505005	0.13943133244494366	0.13657642879632326	0.09818936373094145	0.09613447618452198	0.003044350336325885	0.5720754159857782
1704	shift	4	0.0	nan	nan	0.1567545551192996	0.15067388483828703	0.15034497714282236	0.1223036253423253	0.09562535448217391	0.01656357642095785	0.625782682807637
1704	shift	5	0.0	nan	nan	0.12467241284306452	0.12336320132760092	0.12082491299699016	0.10787804144237267	0.08635111831832143	0.028165567938397307	0.5718155005789671
1704	shift	6	0.0	nan	nan	0.1595900102426131	0.155146426943912	0.15477203659043137	0.10601354711696664	0.09788411352792525	0.02914530336606469	0.5848249616644791
1704	shift	7	0.0	nan	nan	0.143634499748734	0.1359167259215016	0.1301138324943013	0.09294721927300909	0.0899604831071773	0.012873262127008123	0.5799218239873523
1704	shift	8	0.0	nan	nan	0.16523373390019436	0.1486081004329281	0.1479056606757299	0.10159726948690362	0.09239633857663665	0.008970690830440886	0.6020184347123586
1704	shift	9	0.0	nan	nan	0.14462957475596694	0.14346765617719215	0.14339455840370718	0.10333735576939795	0.09421538875488522	0.036229865541472894	0.5719778205546224
1704	shift	10	0.0	nan	nan	0.19150584695457584	0.15132918303954834	0.14622090061277215	0.09676129225220742	0.08344289418549655	0.0	0.5844469614818261
1704	shift	11	0.0	nan	nan	0.14596998788963056	0.1433750362811802	0.14176291429064097	0.11989745548444786	0.09013729837820983	0.0	0.613686779873005
1704	shift	12	0.0	nan	nan	0.13320684264668725	0.12790972537515205	0.1271434403880638	0.0876314671169719	0.08609152598810776	0.0027014602749905192	0.5851226804759055
1704	shift	13	0.0	nan	nan	0.15199929882408247	0.1492505185967894	0.14146022128553282	0.12179072282925363	0.09855062994208441	0.058074254150812576	0.6092624862060806
1704	shift	14	0.0	nan	nan	0.1823560663846565	0.14695609581702052	0.1467128522110972	0.10128060311194398	0.08705307014132257	0.020886653136464872	0.5739017498651706
1704	shift	15	0.0	nan	nan	0.1406396049794335	0.13310449253001677	0.1319895872350787	0.09552593933082998	0.09352368109516795	0.0	0.5916689199647454
1704	shift	16	0.0	nan	nan	0.17700195872169366	0.1697572213714506	0.14752360484794302	0.1127298407042453	0.10005135862504722	0.021580389181748205	0.5858108451562708
1704	shift	17	0.0	nan	nan	0.17169986759090106	0.15455704240633095	0.13823054601502538	0.07841988157677204	0.07685620692596185	0.003200751647616795	0.5915513939713969
1704	shift	18	0.0	nan	nan	0.16744792575769024	0.1439002947542921	0.14210926118215272	0.11007222821240037	0.10564326426082282	0.0	0.5853648325177989
1704	shift	19	0.0	nan	nan	0.15354642997891377	0.14700640011227617	0.13831807491097536	0.09211624148701558	0.08956988996208848	0.05159301858986676	0.6032491683452661
1705	intact	0	0.39425072535370775	0.4566814794243629	0.8509322047780706	0.5868764821003337	0.5691268242502985	0.16562000108522767	0.5397627713256417	0.05250533463199136	0.39425072535370775	0.32877837709553104
1705	shift	1	0.0	nan	nan	0.15088142673016186	0.1465972133403105	0.13642085905864776	0.11417489450224316	0.10460968127523373	0.002476873318117967	0.6160473591539267
1705	shift	2	0.0	nan	nan	0.15497283940591472	0.14571003205662558	0.13145549773544923	0.09179005455836353	0.08943085871363088	0.0	0.6459625682084377
1705	shift	3	0.0	nan	nan	0.16368170831479223	0.1626957358808082	0.1436452658567146	0.10550920188758683	0.09268761189896424	0.013943888965319284	0.6095623571659492
1705	shift	4	0.0	nan	nan	0.15506140359930892	0.14568964438602128	0.1399478336893133	0.09363620916920146	0.08845813786079193	0.037422615218328126	0.587714605205805
1705	shift	5	0.0	nan	nan	0.1402697416059674	0.14022651701052624	0.1388789302076679	0.09934651201377609	0.09726665861707695	0.0	0.5722354739590042
1705	shift	6	0.0	nan	nan	0.15976135472140618	0.1447047132638598	0.1401507083507172	0.0953872914852214	0.09041104351196039	0.0	0.6391844387563593
1705	shift	7	0.0	nan	nan	0.16848410895027666	0.14928223640770316	0.1458192674186244	0.09919681266539637	0.09440213640445738	0.0	0.6124261522984453
1705	shift	8	0.0	nan	nan	0.1406076990409889	0.13722985574621283	0.13424031365991684	0.09086566063144197	0.08572326341087322	0.010385116328397337	0.5774190274903448
1705	shift	9	0.0	nan	nan	0.1466975118850189	0.13827071753258635	0.13816067104609442	0.08665871196345443	0.08089907961976839	0.03166424981315974	0.5959907142393053
1705	shift	10	0.0	nan	nan	0.14381868535002357	0.1381589363081583	0.1331962040992522	0.10601119601333353	0.09593177619623361	0.012560615744316328	0.582600619588077
1705	shift	11	0.0	nan	nan	0.14898553842110218	0.1440648190109728	0.14046710509974197	0.11054537689463584	0.09855557574639273	0.020073383432006375	0.6283035754666506
1705	shift	12	0.0	nan	nan	0.1629373358452595	0.14995325340122612	0.14129222033565458	0.12539725959062986	0.10163915718221495	0.014129292520544512	0.6028343754927322
1705	shift	13	0.0	nan	nan	0.13136930533714586	0.1287372205336238	0.12842926333546612	0.10215011146308606	0.09984548960855488	0.0	0.5839430961560853
1705	shift	14	0.0	nan	nan	0.14845870593431565	0.13639702336241766	0.12255591538033744	0.11402041696621668	0.09930623439801167	0.0018005743139973829	0.573274423027817
1705	shift	15	0.0	nan	nan	0.14489920615711138	0.13816288638160612	0.13659085897618373	0.11610259388539723	0.09629903023989983	0.0	0.5825565489559815
1705	shift	16	0.0	nan	nan	0.15149686032214016	0.1449346035544813	0.14443052136627665	0.08181523802079127	0.07821625357085271	0.0	0.602641807061303
1705	shift	17	0.0	nan	nan	0.1394471680844751	0.13233240652246303	0.12996521625572732	0.10982469024424524	0.10122074562518923	0.03443691493367751	0.5627313946093332
1705	shift	18	0.0	nan	nan	0.17656053588706738	0.17047892172674117	0.1607433315288227	0.1028608209493097	0.09855153898549318	0.029200649499759646	0.5635471067957363
1705	shift	19	0.0	nan	nan	0.14326772533373067	0.1412497751384708	0.12927872011541464	0.11175813746833074	0.08901234011828507	0.01347661752273921	0.5704976614903705
1706	intact	0	0.3347896917670611	0.473970827757903	0.8087605195249641	0.6286182078127408	0.5220628324170415	0.1841854873923358	0.5010936726816996	0.025674606152380486	0.3347896917670611	0.32038933225826316
1706	shift	1	0.0	nan	nan	0.15276502242752843	0.14739391349461145	0.14559732918101015	0.10677668224896841	0.09652600241226983	0.00809813494391054	0.5811144391108413
1706	shift	2	0.0	nan	nan	0.15371687022681058	0.13357217349638134	0.12807750362420733	0.11089759805602539	0.10359124414733867	0.0	0.5978727683238193
1706	shift	3	0.0	nan	nan	0.14495937708631046	0.1442734650379507	0.134923415752087	0.10622591191841058	0.08070201936982069	0.0	0.5939175999699005
1706	shift	4	0.0	nan	nan	0.1701834939009037	0.15260101484530098	0.14675782998747366	0.10060402305638505	0.09910871715648606	0.0	0.589156665027425
1706	shift	5	0.0	nan	nan	0.1789611500603464	0.15597509755518274	0.1409800269708963	0.10191070397387647	0.09791990977898946	0.0	0.5878036050972296
1706	shift	6	0.0	nan	nan	0.15440798638054276	0.1533077822060369	0.14997363506118755	0.08688434211307694	0.08317525538628956	0.04364609824107968	0.5560914304469464
1706	shift	7	0.0	nan	nan	0.1937314724494802	0.15231000916462806	0.14041501025546654	0.09654287174512233	0.08880140185968322	0.03258371844128527	0.5929885143252246
1706	shift	8	0.0	nan	nan	0.1719826175239132	0.14077525120170276	0.14072070493118416	0.10381453681229147	0.10203666035151149	0.0339399928409867	0.5716119395352298
1706	shift	9	0.0	nan	nan	0.15737310387385361	0.1494716139047979	0.14251810144917365	0.10454931967587866	0.09026663194600137	0.03884586193622963	0.6227172620693092
1706	shift	10	0.0	nan	nan	0.1486897612453274	0.13467954649568836	0.1334098567777221	0.0982992653952407	0.08669590990111176	0.030783667526235847	0.6026871876397547
1706	shift	11	0.0	nan	nan	0.14430641836435165	0.13239764622863548	0.12999330348390492	0.11536955506222002	0.08977827975107355	0.0	0.57507798021316
1706	shift	12	0.0	nan	nan	0.16392806739452193	0.15452595744117037	0.15196157593494175	0.11210463059564657	0.08767817566791314	0.0242257214823538	0.6251665018345041
1706	shift	13	0.0	nan	nan	0.1758276881536881	0.15661313704454827	0.15460963652437631	0.11124474575021914	0.10604551971976395	0.0	0.6601756503071801
1706	shift	14	0.0	nan	nan	0.18222477271084903	0.14014532252171397	0.13612305222347365	0.10458437909123963	0.10113044106648506	0.00831972430857253	0.5782082263580621
1706	shift	15	0.0	nan	nan	0.13738830549099545	0.13440159587330835	0.12906490751988886	0.08989586185089882	0.08890738315871027	0.02979528183052138	0.56443664167508
1706	shift	16	0.0	nan	nan	0.17294695303420038	0.1281798776698838	0.12738713843592686	0.1064136323978484	0.09995784304007627	0.026004180409851863	0.5918651221364902
1706	shift	17	0.0	nan	nan	0.16022865095554018	0.14535331042128852	0.142403936193514	0.10692187338669368	0.08867962837188059	0.05652441974797506	0.5872303465847158
1706	shift	18	0.0	nan	nan	0.17754876004183862	0.14783672414976923	0.14363409050914044	0.0992831049494135	0.09405280912903546	0.0	0.5772999480561671
1706	shift	19	0.0	nan	nan	0.1548009721976299	0.14544354209786936	0.1440635082676216	0.086922559493403	0.07931596678175323	0.011849710933227398	0.5916759896002542
1707	intact	0	0.35784940871424364	0.46835920533676956	0.8262086140510132	0.5939126371716501	0.5495212854583289	0.16853498886663743	0.531437226331527	0.0340894172725803	0.35784940871424364	0.33889062465276726
1707	shift	1	0.0	nan	nan	0.1396995463459273	0.1351821099418098	0.13274965288167728	0.08699214252318432	0.0815201164267948	0.0	0.6712692627185555
1707	shift	2	0.0	nan	nan	0.1459328033698037	0.14016386398083336	0.13390614334798712	0.08684291189450899	0.08320549029964863	0.0	0.6653548670301059
1707	shift	3	0.0	nan	nan	0.15589186746515982	0.14955204255913834	0.14623118413299085	0.1003566767733508	0.09910749033031041	0.017131758803795916	0.5914955975809372
1707	shift	4	0.0	nan	nan	0.1578111785568187	0.14074244210903086	0.13699226751642468	0.09786602689615975	0.09167160737134583	0.0	0.5886458252051665
1707	shift	5	0.0	nan	nan	0.14309368301559156	0.13626350331129655	0.13615092383460692	0.11037935985798819	0.10035328235886165	0.0	0.6029135019503239
1707	shift	6	0.0	nan	nan	0.17712501537491399	0.13616186537802832	0.13449233815744815	0.11534586348746778	0.08997537822649204	0.04278734907649551	0.5706427661106891
1707	shift	7	0.0	nan	nan	0.14286383333697794	0.13468025215353419	0.12892236928923984	0.09851673367742786	0.08707233046993945	0.0	0.6169249281807144
1707	shift	8	0.0	nan	nan	0.15038715887595377	0.13196176949748584	0.12091160622566621	0.10296399431284364	0.09385364915542882	0.0009129703869356076	0.6036612922430867
1707	shift	9	0.0	nan	nan	0.15169744271133268	0.14750621543503173	0.1440526378239736	0.10180733943298492	0.08507481845433151	0.0	0.5969221043909811
1707	shift	10	0.0	nan	nan	0.18882852862339833	0.14284411142473863	0.13856473151277132	0.08301181448921868	0.08160908247362608	0.011169967482632437	0.5658641824908165
1707	shift	11	0.0	nan	nan	0.1624530851949243	0.15176866067811512	0.1459022489688534	0.09490162785409706	0.0888459132458006	0.04058518776500464	0.5678439624799734
1707	shift	12	0.0	nan	nan	0.14457384141307772	0.14384584703140346	0.12871400836367852	0.1096776803170384	0.08818905495343066	0.0212426916052898	0.6113332803611764
1707	shift	13	0.0	nan	nan	0.1535620488190872	0.14975158151477286	0.12894488664812026	0.09784662923648324	0.09249986866915538	0.012217828364653127	0.5865882494081383
1707	shift	14	0.0	nan	nan	0.15565920816447776	0.1346273732201957	0.13404089017448095	0.07241721085245945	0.06850086472989558	0.018487051240566044	0.612388200361308
1707	shift	15	0.0	nan	nan	0.14342389492050167	0.14283257271989647	0.13391373886684416	0.11417849367883837	0.10454019870936448	0.02694538729368079	0.5883681263803638
1707	shift	16	0.0	nan	nan	0.1669594151041287	0.1413083662600607	0.1360723295411086	0.10652970916641713	0.09163764591537904	0.008178319728797123	0.5902238327874202
1707	shift	17	0.0	nan	nan	0.16953844347864067	0.14326840904104643	0.1387311552793884	0.10048712014884686	0.09906051992985732	0.006218510079178952	0.6201360354014858
1707	shift	18	0.0	nan	nan	0.17917961461045362	0.15800873524155346	0.13714419643002662	0.0953539036211063	0.08945970577319295	0.01982446541286076	0.6156966034456205
1707	shift	19	0.0	nan	nan	0.16145650419681112	0.1428977992706954	0.13888469006761583	0.11044551555486481	0.10063275936377325	0.0	0.6195412239085746
1708	intact	0	0.4023287648892206	0.4722548481317446	0.8745836130209652	0.6298667563173433	0.5925256463213859	0.1878008222453907	0.518962034341919	0.03974515934742551	0.4023287648892206	0.31968546507412143
1708	shift	1	0.0	nan	nan	0.17429708501667818	0.14577324375068446	0.14039828163875678	0.0942977659560007	0.09085429512079868	0.017344111620880898	0.5629288011347884
1708	shift	2	0.0	nan	nan	0.13968567055554326	0.1380722628666018	0.13544170020257806	0.1047122531991409	0.09324563373656991	0.0	0.6021347998144687
1708	shift	3	0.0	nan	nan	0.16392957710066547	0.1588907822892126	0.1387654831663715	0.07440376747121757	0.07283219413163455	0.03356176536570099	0.5951201539929195
1708	shift	4	0.0	nan	nan	0.15177415797982113	0.1412386381640005	0.13818181913294936	0.09049929718242289	0.08648431176200944	0.016114704292814364	0.5884516077907833
1708	shift	5	0.0	nan	nan	0.1859539723708723	0.16528371817440102	0.1500955704878706	0.11164564302729074	0.11013794350797756	0.04509595383274556	0.5963192455043731
1708	shift	6	0.0	nan	nan	0.14949811428704896	0.1429965376215393	0.1344979673249238	0.1053956391778853	0.09996753903206423	0.0	0.5745698472097812
1708	shift	7	0.0	nan	nan	0.14968044001765668	0.14615444970637548	0.14276683515285415	0.09658141132150155	0.09471473629974558	0.0	0.5891958359661265
1708	shift	8	0.0	nan	nan	0.19170541422321286	0.13594027792055785	0.13465949151846812	0.08913723400863716	0.08574255684365484	0.030824937169536826	0.589588320254324
1708	shift	9	0.0	nan	nan	0.1327178770288	0.13258823700774058	0.12520510535988205	0.1002715203960527	0.09583312654473586	0.0	0.5716791202716189
1708	shift	10	0.0	nan	nan	0.1693507544292796	0.1656411135642979	0.1649006925808021	0.11704502693333652	0.11514892564197055	0.02968985355294307	0.5564066808000803
1708	shift	11	0.0	nan	nan	0.1553014038256773	0.1409519762534963	0.13266438726972063	0.10336029341473152	0.09455127029400279	0.010776243991765577	0.5687398034779882
1708	shift	12	0.0	nan	nan	0.14613256048084344	0.1453552144173006	0.13786587240425885	0.09861161107252792	0.09445084486210809	0.03394745953382361	0.589555432107791
1708	shift	13	0.0	nan	nan	0.15150882163209123	0.14517658110371345	0.1429204915850104	0.09830450727122475	0.08590883363467738	0.06182545085804203	0.5986555622052471
1708	shift	14	0.0	nan	nan	0.15832276770897336	0.13717569530809914	0.13371647645607632	0.1002694408538859	0.09442608993319523	0.0	0.5881991946048792
1708	shift	15	0.0	nan	nan	0.15952204111566654	0.1465762519021948	0.14217470917552788	0.09874573581691759	0.09218258628600517	0.03829015583685913	0.5984239797530789
1708	shift	16	0.0	nan	nan	0.15194618736416532	0.13459957943149703	0.12598356820031187	0.11945499862728137	0.10775117277570967	0.0	0.5987189888902444
1708	shift	17	0.0	nan	nan	0.16324739058765148	0.14951324614310535	0.13932635336482446	0.09238243261559753	0.0769240493655643	0.047017697636726585	0.6069518732334235
1708	shift	18	0.0	nan	nan	0.15538252344486925	0.14172892729175668	0.13446372067024104	0.11164583895758073	0.09322551896830478	0.0	0.5714732277042811
1708	shift	19	0.0	nan	nan	0.1441914821646696	0.13841923560721042	0.13830031820918542	0.091770063820796	0.08295413583571154	0.004057620305965348	0.6160616433847446
1709	intact	0	0.4257253628013362	0.45819438619258934	0.8839197489939256	0.6186250061869334	0.5999640668751911	0.16749276942556823	0.5141102754157147	0.040260917535310026	0.4257253628013362	0.3231176145010107
1709	shift	1	0.0	nan	nan	0.16828913697762726	0.16321923362613883	0.14673098678575003	0.10812135824972824	0.0939771346796765	0.014266793943336298	0.582807478664396
1709	shift	2	0.0	nan	nan	0.14821106561014175	0.14773665320583618	0.13862902761295404	0.09268863386788684	0.0823950861188647	0.034022152687332	0.5759095434003922
1709	shift	3	0.0	nan	nan	0.19148114677325956	0.15044313582610352	0.13213395452628796	0.09278297367247834	0.07598657552760513	0.0	0.6035838831935658
1709	shift	4	0.0	nan	nan	0.16548635567493397	0.15854904439104922	0.14534982142851038	0.10434465506895807	0.09056441010094429	0.021197537166416813	0.5824248396315649
1709	shift	5	0.0	nan	nan	0.15991659360956784	0.14964791313538983	0.14726760267255212	0.0858756098871799	0.08552140193094093	0.015419515656093563	0.5804804331196762
1709	shift	6	0.0	nan	nan	0.15036120062254016	0.14462962264433155	0.14225852594789162	0.09306080922682447	0.08165297122978377	0.0018011348092581425	0.5718979049570423
1709	shift	7	0.0	nan	nan	0.1588850846965097	0.13891249193955313	0.13495695002627595	0.09719988576587502	0.08924789878394679	0.0	0.586436806524397
1709	shift	8	0.0	nan	nan	0.14836019072435414	0.14779026517093485	0.1425449255779782	0.12167416260785513	0.1084976409294598	0.0	0.58336037803724
1709	shift	9	0.0	nan	nan	0.14378493292411887	0.1423151779046259	0.1312105991527761	0.10213250332753099	0.09952512651676204	0.0	0.574338339935749
1709	shift	10	0.0	nan	nan	0.15259314270140645	0.1364744678816685	0.1363231119228947	0.10284790639363772	0.09354315215143216	0.029464537354330522	0.567445111804972
1709	shift	11	0.0	nan	nan	0.15138845684286573	0.1267479671325572	0.11962686953363832	0.09013663182201703	0.09011751825574299	0.0	0.5944478950161848
1709	shift	12	0.0	nan	nan	0.13906310252559406	0.13869976563566855	0.1333325921288847	0.0966070128855373	0.09372383606419044	0.017184995702175354	0.5802302909384762
1709	shift	13	0.0	nan	nan	0.15059895496556125	0.13631831546870732	0.13003471396849686	0.10425512097012668	0.09103534532094426	0.019928891344665134	0.623032050432062
1709	shift	14	0.0	nan	nan	0.1553295529894545	0.1440239076897033	0.13492176607489337	0.10668195995027785	0.1047954913882656	0.00440466625601843	0.5873506768469523
1709	shift	15	0.0	nan	nan	0.17016996965338282	0.17014744436765306	0.13603846045259738	0.12289526486642022	0.10643676514590872	0.07015906442662101	0.5905320518274438
1709	shift	16	0.0	nan	nan	0.1506314143652837	0.1332536419974938	0.13262412877438734	0.09333909005512053	0.08303169632621943	0.003738206832226476	0.6487174105149434
1709	shift	17	0.0	nan	nan	0.15366429246616797	0.1337992890757307	0.1337486034519425	0.09419931243892787	0.09336371039058278	0.0	0.6129802662819367
1709	shift	18	0.0	nan	nan	0.14431200061110794	0.1282486120271623	0.12253053071440878	0.09561019553684647	0.08858301988399997	0.013146914281942701	0.6218298099727484
1709	shift	19	0.0	nan	nan	0.15441768611398932	0.13365334191472095	0.1258413197222773	0.1132050508230289	0.10150524010799	0.0	0.6151253151517755
1710	intact	0	0.4410775039828683	0.4447983798543986	0.8858758838372669	0.5978407474011431	0.5944959594209565	0.15351333565406117	0.5296333345571613	0.03469666755608036	0.4410775039828683	0.3295674466219634
1710	shift	1	0.0	nan	nan	0.15130749328032855	0.14547399180576226	0.1382729358021486	0.11315085264352365	0.0909287693353974	0.006468579018070408	0.5933196833722941
1710	shift	2	0.0	nan	nan	0.1403604123978044	0.13228681678548115	0.1267592431148904	0.08866854572327898	0.08597107130586479	0.0	0.6084433516308888
1710	shift	3	0.0	nan	nan	0.1265615511851731	0.12445577672997632	0.12359806576334298	0.11361904515075405	0.10288577076065852	0.0	0.5661125179764148
1710	shift	4	0.0	nan	nan	0.18363399113066337	0.15928351629557536	0.13376180918005043	0.10546777744693936	0.08582740612127493	0.05021301515601606	0.5573699932815134
1710	shift	5	0.0	nan	nan	0.13183297332821986	0.1318066679625588	0.1315755637669912	0.08496283320150944	0.07754195209882297	0.0	0.6058644711577194
1710	shift	6	0.0	nan	nan	0.1609854327852771	0.14950698753989067	0.13857034799244816	0.10851272178934745	0.09674042889848944	0.056985254595692925	0.5914364571090347
1710	shift	7	0.0	nan	nan	0.1415416038992482	0.1295069388118778	0.12642974465465562	0.11542376293074041	0.09920570064281398	0.0	0.5685489095869847
1710	shift	8	0.0	nan	nan	0.14084227680650818	0.13821832916169374	0.13482352780932916	0.11202361161239327	0.09358676481062322	0.044039597757619675	0.6017099230988827
1710	shift	9	0.0	nan	nan	0.15129543926956224	0.1494576795688355	0.145173689620261	0.10245722923202172	0.09671408229560374	0.016384193585435303	0.5844533984646948
1710	shift	10	0.0	nan	nan	0.16474542524692226	0.1613943630779171	0.1605240078963579	0.11018340244479108	0.10316782533431001	0.041711815592050616	0.5748859660170076
1710	shift	11	0.0	nan	nan	0.14559801731009808	0.1429804141846066	0.13547435370711503	0.11025705691751131	0.10353750901400516	0.0	0.587835031483055
1710	shift	12	0.0	nan	nan	0.17572109837010108	0.16400836232462113	0.16212728898910567	0.09229759210671129	0.08215034371356744	0.044882082812937485	0.5931975371718317
1710	shift	13	0.0	nan	nan	0.15160519999239241	0.13922249431677391	0.13880965251485744	0.11817330082436162	0.09625903849342343	0.014617697415153397	0.5874333166850529
1710	shift	14	0.0	nan	nan	0.14139976294448664	0.14060124634831794	0.1348089946425961	0.09487286429548514	0.09006831211807131	0.040667978838392904	0.5925524498366694
1710	shift	15	0.0	nan	nan	0.14721361334096872	0.14554737857588929	0.14446364885393365	0.1014549505282526	0.09828607069973616	0.003991560831702712	0.5813337117463192
1710	shift	16	0.0	nan	nan	0.14372552259317806	0.14316268209026595	0.13524513609406152	0.09813494795723388	0.09510775227918145	0.009669376116895001	0.5942745480072146
1710	shift	17	0.0	nan	nan	0.16323038486536978	0.14063874014760713	0.13567123201028675	0.11342321382254217	0.10935462861377365	0.018160789996552684	0.5999083440042016
1710	shift	18	0.0	nan	nan	0.1832030683050001	0.1513756000355333	0.1385220688343951	0.11347727289147225	0.09750391040026518	0.08210781465113004	0.5657734313711277
1710	shift	19	0.0	nan	nan	0.16079502799478806	0.14774946527223676	0.1373286928284594	0.0999349780637615	0.09715111209086214	0.027281911733271214	0.5969500154202896
