## Supplementary material for "The entorhinal elliptic frame: emergence and persistence of coherent neural representations across contexts as Mordell–Weil sections": grid_cell.zip (grid-cell spike benchmark): summary.csv

seed	kind	surrogate	exact_width	exact_start	exact_end	h1_first	h1_second	h1_third	h2_first	h2_second	overlap	connected_at
1701	intact	0	0.431214574327546	0.4485988470415129	0.8798134213690589	0.6016104265424667	0.5879401712927557	0.14605330785206638	0.5346450370901081	0.051270984079685	0.431214574327546	0.3269513769978326
1701	shift	1	0.0	nan	nan	0.1264217369238475	0.12186218335656263	0.12001721574895385	0.09877957358691247	0.09755294188289731	0.0	0.7350427484859895
1701	shift	2	0.0	nan	nan	0.17266991102672025	0.1286917898588309	0.12799220647718845	0.06226484961132728	0.06059528582432894	0.0	0.725300531390559
1701	shift	3	0.0	nan	nan	0.12195206583051199	0.1108588955036034	0.10484159829613793	0.09545055665635038	0.0906123225413612	0.0	0.7209714954820575
1701	shift	4	0.0	nan	nan	0.13444867723027143	0.1298338952294189	0.12899465322859105	0.06110026550898173	0.05996115199433394	0.06110026550898173	0.701331511507583
1701	shift	5	0.0	nan	nan	0.12991345707240176	0.12486540606561114	0.11554772596377605	0.07393126716727783	0.06696556393537223	0.04104993346288033	0.7435276355886766
1701	shift	6	0.0	nan	nan	0.12650235938570675	0.11732904842279102	0.1093478879755726	0.08374862095432312	0.07326743969189731	0.0	0.7327574563811421
1701	shift	7	0.0	nan	nan	0.12690175657244152	0.12491885573327766	0.10600145382119885	0.07614678875275105	0.06825451886575074	0.023709875920163603	0.7394310536183736
1701	shift	8	0.0	nan	nan	0.11924905215767401	0.11547501835663576	0.11391325560658694	0.07983951356270069	0.07516780456687622	0.008218563037999949	0.7392857036287636
1701	shift	9	0.0	nan	nan	0.1256369469498051	0.12323501811550819	0.12058869953755824	0.07584142144446537	0.06910176895569664	0.0	0.732578537912924
1701	shift	10	0.0	nan	nan	0.11498564739676354	0.10934278089242078	0.10755371674184355	0.08236120504971767	0.08029707954941956	0.02381800591537664	0.7589131167362173
1701	shift	11	0.0	nan	nan	0.14696271349561651	0.1231816587947796	0.12316432752992168	0.07010124089831116	0.069153365138796	0.031768444922049666	0.7574805748786959
1701	shift	12	0.0	nan	nan	0.13882169541775802	0.13447643994933522	0.12452291732505372	0.08072672871519304	0.0696320527481411	0.0	0.7794570618990025
1701	shift	13	0.0	nan	nan	0.11605539534837284	0.11571876679339455	0.10313898017789003	0.08433232942840596	0.08147748528678567	0.0	0.7422529655289443
1701	shift	14	0.0	nan	nan	0.14202805562547216	0.12297881063736782	0.110750576326336	0.08151722494604519	0.07872573855852472	0.05704531138876101	0.7359975477895456
1701	shift	15	0.0	nan	nan	0.12611225139838678	0.11923043391741273	0.11719677590990696	0.09647967288882664	0.0804432306025219	0.0	0.8198838781083382
1701	shift	16	0.0	nan	nan	0.1112618229640786	0.10167248282217567	0.10163977972350757	0.07658112094882819	0.07564358877128052	0.0	0.7668521666586646
1701	shift	17	0.0	nan	nan	0.11524718429178316	0.10853871161447981	0.10701005704870248	0.09748689819979006	0.08101183561851255	0.0	0.7681701116138078
1701	shift	18	0.0	nan	nan	0.12275662703512857	0.11462747651540706	0.11357998326670682	0.08338134131903052	0.08229499262170215	0.004486103475120906	0.7517272675942606
1701	shift	19	0.0	nan	nan	0.12781143284381613	0.11031239362583711	0.11024775876509829	0.0776999367146265	0.07368862682902266	0.01211549558525793	0.7595302552307948
1702	intact	0	0.38290699937039646	0.49795084823512753	0.880857847605524	0.604766640473573	0.5913035321501517	0.1867326003991181	0.5339119620918727	0.0390042683057269	0.4132072167003794	0.32951339214161235
1702	shift	1	0.0	nan	nan	0.1329206931436827	0.12207480366714474	0.10797501828081557	0.10136261011360448	0.07209113748662699	0.0463293048751251	0.7458670617989583
1702	shift	2	0.0	nan	nan	0.11962200815177249	0.11383653735333688	0.1126787207132699	0.07499992591724547	0.06807712160091917	0.024169944187141024	0.7571195399411929
1702	shift	3	0.0	nan	nan	0.11173652019252767	0.11160345112293946	0.11120848758857049	0.09299967748409155	0.08526455782663556	0.0	0.7258303468091695
1702	shift	4	0.0	nan	nan	0.13822214012499	0.1302161796496506	0.1221134813494188	0.08829682714306553	0.0726689298225126	0.011121416410805107	0.7517144693010699
1702	shift	5	0.0	nan	nan	0.1466997697233997	0.13398795349371395	0.1287109840016184	0.06956278729082432	0.06856406912423241	0.03841310585765312	0.7168040470962489
1702	shift	6	0.0	nan	nan	0.11798093888138395	0.1133226471434241	0.10879278858472918	0.07736762391571272	0.07517668811145262	0.0	0.7411850799505092
1702	shift	7	0.0	nan	nan	0.12225953301540582	0.11564159676592622	0.11353906884785858	0.0654796584078392	0.06121194096370619	0.0	0.7915739261800103
1702	shift	8	0.0	nan	nan	0.1068751354405465	0.10257129877308346	0.10207330697136519	0.07383363542386512	0.0710848380159228	0.027494846509840132	0.7413829798744145
1702	shift	9	0.0	nan	nan	0.1508629255849766	0.11973419364310878	0.11130892769438827	0.07712499910915926	0.07393349192279086	0.009953629349361726	0.7276275170846416
1702	shift	10	0.0	nan	nan	0.12797549395522478	0.1244731652501897	0.12167074899571984	0.07402365326754956	0.07122083434973414	0.024503940549730485	0.7540431245309714
1702	shift	11	0.0	nan	nan	0.15809879134707905	0.13635557903678197	0.11915335451347997	0.08157095862901032	0.07821266535002969	0.03797580099451725	0.7304232455036037
1702	shift	12	0.0	nan	nan	0.11867971880395323	0.11401724377381328	0.1098699877659346	0.08984002205245345	0.0743116906595831	0.0	0.7253550269762143
1702	shift	13	0.0	nan	nan	0.13341472909624286	0.10944112088336999	0.10501421898075358	0.07757134026091062	0.07365237292710447	0.0	0.7867662109761635
1702	shift	14	0.0	nan	nan	0.12338801686796264	0.12205271064082501	0.11314064612000319	0.09212923376744186	0.08957763965649401	0.0	0.7341596239275148
1702	shift	15	0.0	nan	nan	0.13843345379636696	0.13408427473645013	0.11502251600345614	0.08544173850040127	0.08349923592895936	0.04173487930643416	0.74887104272993
1702	shift	16	0.0	nan	nan	0.1262397742338408	0.11165329838935589	0.1105488540488131	0.07483779171687222	0.07206836261258198	0.02157500479185548	0.741774559578712
1702	shift	17	0.0	nan	nan	0.10648181545584712	0.10556946058580818	0.09862634134513726	0.08599300209289296	0.08321500516485192	0.0	0.7316618778401588
1702	shift	18	0.0	nan	nan	0.1304601337476088	0.11677451096200542	0.11374904315407963	0.07471377212561603	0.06889487285365536	0.003470912330012954	0.7328496639998217
1702	shift	19	0.0	nan	nan	0.1436177937847265	0.11183478367931077	0.11024051029160187	0.07503752722661572	0.06552176406095056	0.0	0.7434530222344358
1703	intact	0	0.43469744639259217	0.4710190252284164	0.9057164716210085	0.6532432179116711	0.6324270872898315	0.14352542848705602	0.5132207741585963	0.04494714532206201	0.43469744639259217	0.3421881021200213
1703	shift	1	0.0	nan	nan	0.1302661735064825	0.12568358702770377	0.12231065889841886	0.09363423231864798	0.0818224077497729	0.03799092408947358	0.7372826326686415
1703	shift	2	0.0	nan	nan	0.13448383156156818	0.1301745278537988	0.1277501465716081	0.08110860429654876	0.06793180625917439	0.010231256732012084	0.7690449692754051
1703	shift	3	0.0	nan	nan	0.11641152898740081	0.10764750293318948	0.10644817312009147	0.09324027667730161	0.07712525853611785	0.0063151767190092745	0.7695338457740912
1703	shift	4	0.0	nan	nan	0.11381778841491164	0.11131238812521105	0.11090616579969625	0.08522383487781449	0.07720347665319871	0.019433003272572025	0.725230659671465
1703	shift	5	0.0	nan	nan	0.1301811685396509	0.12905669410047949	0.11999753010304681	0.10148154195407011	0.08045366973344514	0.057921736238586874	0.7221673075067322
1703	shift	6	0.0	nan	nan	0.1532007752428699	0.1267179212499594	0.1232762022550491	0.08569422950645822	0.08271899122835247	0.04805331446752992	0.719152658502466
1703	shift	7	0.0	nan	nan	0.1512388689303631	0.1270645266130701	0.12298856034354133	0.08007051570980028	0.07789958639504979	0.026858535357214164	0.7363041772896376
1703	shift	8	0.0	nan	nan	0.12732232696675172	0.11940182543301214	0.11842882090669171	0.07521694014084457	0.06990900413141898	0.016125121721113134	0.7353539169629184
1703	shift	9	0.0	nan	nan	0.13726009079637058	0.11684022560086738	0.11180405952645622	0.07613070325604832	0.06526055249618479	0.0	0.7364412788979365
1703	shift	10	0.0	nan	nan	0.15347379678595086	0.12727795642658202	0.1255986042013244	0.07824095202215764	0.07728531496887292	0.0	0.7193453872453567
1703	shift	11	0.0	nan	nan	0.13623706606379415	0.1353546513323124	0.11287952072708962	0.07946632218854832	0.07301877202843454	0.004556277632703942	0.7762740006156954
1703	shift	12	0.0	nan	nan	0.11992192898990528	0.10708423331492767	0.10551742254427765	0.08704725599058771	0.08606004010591461	0.0	0.7449160814979116
1703	shift	13	0.0	nan	nan	0.13344106281433687	0.12676061004811978	0.12111346072967333	0.07758976916214377	0.07575787916056609	0.0	0.7854066183756688
1703	shift	14	0.0	nan	nan	0.14371801917582383	0.11973485009417506	0.10964093611411607	0.08014388802747974	0.0767004882169674	0.030263093023501608	0.7169851388858175
1703	shift	15	0.0	nan	nan	0.13579186741930915	0.12466272666852274	0.12371120569495753	0.10578706229083057	0.08539297204728047	0.028539055666662927	0.7551986814094267
1703	shift	16	0.0	nan	nan	0.1259892107416266	0.10260885620137339	0.09990835829652434	0.0728913661535141	0.06067137834683778	0.04036428581430673	0.7324385537108851
1703	shift	17	0.0	nan	nan	0.12508959716416967	0.12109419292727353	0.11816136521117848	0.085452321705495	0.0753089765446765	0.012671420208782536	0.7481889199483863
1703	shift	18	0.0	nan	nan	0.14328033337477286	0.1245497636164129	0.12320190821539445	0.08103820278387086	0.07824452172887641	0.0	0.7904245898424594
1703	shift	19	0.0	nan	nan	0.12661133616879883	0.12352637104672193	0.12167462575644583	0.09837682050965757	0.08261174287662054	0.0	0.7318657162026904
1704	intact	0	0.44021907943576744	0.4673520918840466	0.907571171319814	0.6533025620527564	0.6350111099395908	0.17350149616913663	0.5017675854249168	0.04048630780436391	0.44021907943576744	0.33308407208523616
1704	shift	1	0.0	nan	nan	0.13701802946891806	0.11667039908046528	0.11423151621074246	0.08072709721156301	0.07895153652821196	0.025524605324130145	0.7453711176430923
1704	shift	2	0.0	nan	nan	0.1455875061964954	0.1402885899539913	0.119205127018852	0.08083945191405617	0.07800436952115875	1.3843421274417622e-05	0.748486214080382
1704	shift	3	0.0	nan	nan	0.12283149329774101	0.11493480763784181	0.10975748103066496	0.06730138868852731	0.06507014715830395	0.007207524331618531	0.7680843480792723
1704	shift	4	0.0	nan	nan	0.1319856370281174	0.11501108964878581	0.11501099384298119	0.09715523954355254	0.07693587635711008	0.005822253335507566	0.750776970436832
1704	shift	5	0.0	nan	nan	0.1227709681452277	0.1214258800642608	0.1211454156039602	0.10990018703529292	0.08585434804333514	0.0	0.8033348066347743
1704	shift	6	0.0	nan	nan	0.12545934214204835	0.12403821769749312	0.11959814880313924	0.08029539492460058	0.07721826751381577	0.00940757006687698	0.7256680941564944
1704	shift	7	0.0	nan	nan	0.1386170192262316	0.13031451553022266	0.12472354590544299	0.09381769472469426	0.08270633204138123	0.025568756558545847	0.7282666437573547
1704	shift	8	0.0	nan	nan	0.15237910272386446	0.12901732617696304	0.12858594924004252	0.08693353834250162	0.06122247526535174	0.006859128262608927	0.7267566259722528
1704	shift	9	0.0	nan	nan	0.12140400991964306	0.12135351608282652	0.12094763201188741	0.09865721441858954	0.0833749719274467	0.033037672925257944	0.6937812039406117
1704	shift	10	0.0	nan	nan	0.1218840760663451	0.11433251092943908	0.11234886942933764	0.0855669900522047	0.07951774026431979	0.03645883395009186	0.7380431988108622
1704	shift	11	0.0	nan	nan	0.13028794117696563	0.12156085723382526	0.11728679759862537	0.07764466603208098	0.07299070702496702	0.0	0.7680528673641823
1704	shift	12	0.0	nan	nan	0.15699437912223202	0.10909869581902376	0.10342492445194362	0.08627169424622727	0.07891285162698425	0.040842580443897436	0.7267851385322183
1704	shift	13	0.0	nan	nan	0.13483959753140173	0.11199423938719655	0.10613358179728805	0.07950204061428723	0.07272025156153761	0.015055835889630997	0.7570308078152216
1704	shift	14	0.0	nan	nan	0.13529912064000926	0.12275667020860914	0.10870409201126785	0.08202738764108353	0.07776976046248629	0.0	0.7528231246495363
1704	shift	15	0.0	nan	nan	0.15328268183878824	0.1326046515185073	0.12522988226616427	0.08734822238401618	0.08406402167640814	0.02675810350439345	0.706403640942025
1704	shift	16	0.0	nan	nan	0.12959743382448285	0.1195410687026317	0.1193382111419955	0.08810825470810346	0.07740628691448437	0.0	0.7242194585150887
1704	shift	17	0.0	nan	nan	0.12719048917664755	0.11627115174011138	0.10882991173004064	0.07988693214531617	0.06848116887927169	0.037136191625230186	0.7337184853289682
1704	shift	18	0.0	nan	nan	0.12425982506564026	0.11647859776441594	0.1132957706548392	0.07724427733990902	0.07518275351732451	0.0	0.7572901395250288
1704	shift	19	0.0	nan	nan	0.11499544735553702	0.11314654470192975	0.11015169717635209	0.08085985372791649	0.0794882426577096	0.028740388634049374	0.737003454442814
1705	intact	0	0.4138698707191362	0.4357227338285237	0.84959260454766	0.5857095509639081	0.5536553389957599	0.15040882106777453	0.5461840530658586	0.057147712580034815	0.4138698707191362	0.3064598865483068
1705	shift	1	0.0	nan	nan	0.1171498603545561	0.11343160793388685	0.10867525176716764	0.07424009134495069	0.06317353918620772	0.0	0.7321605148224366
1705	shift	2	0.0	nan	nan	0.1212746374749265	0.11909179428337291	0.11014917451493544	0.08205461700927319	0.07153096517565627	0.05574975605830357	0.7486546900456647
1705	shift	3	0.0	nan	nan	0.12301771324585975	0.11404846528528712	0.11366108933821129	0.08079913609390532	0.06711497009448564	0.0	0.714116436892315
1705	shift	4	0.0	nan	nan	0.11934372376060709	0.1088635248362666	0.10849642786994307	0.0917695183328111	0.0883595202811529	0.0	0.7127073075707325
1705	shift	5	0.0	nan	nan	0.1210760740956659	0.11868419430020216	0.10966848755938519	0.0821843734257861	0.0707411978707636	0.0	0.7280167171543259
1705	shift	6	0.0	nan	nan	0.12943082708759335	0.12157396412433241	0.11759054809074776	0.0859920070009863	0.0839357295857216	0.0	0.7529349537868821
1705	shift	7	0.0	nan	nan	0.13057974718165677	0.12221229829989955	0.11785334852449547	0.09470957511675782	0.0795640853101246	0.0	0.7482897934595377
1705	shift	8	0.0	nan	nan	0.12650539375340364	0.1255955474323197	0.11712917841139381	0.08068736416549038	0.07599509909758562	0.0	0.7129435282476955
1705	shift	9	0.0	nan	nan	0.1396065218464162	0.12991947310919782	0.12480094333240022	0.08333433703336324	0.07167266063874356	0.05556078044415225	0.724763532283226
1705	shift	10	0.0	nan	nan	0.1309146479856761	0.11098878745054586	0.10464184852442959	0.09946734655769462	0.08744826149021923	0.0	0.7308128911236061
1705	shift	11	0.0	nan	nan	0.1411009542336934	0.12027784862625113	0.11827604191102414	0.09569221998975586	0.08491314969432073	0.058800490438441266	0.7307372904917252
1705	shift	12	0.0	nan	nan	0.12362612654258875	0.11547936542073522	0.11433267772333855	0.08110614708636676	0.07453232497086593	0.008112397995767462	0.7101924237055359
1705	shift	13	0.0	nan	nan	0.13712444591221262	0.13386211954881966	0.12075441362848116	0.07278780246897731	0.07222639720858559	0.01914640802338019	0.7185404637553271
1705	shift	14	0.0	nan	nan	0.1288885544131919	0.12770325673606397	0.11408721988680204	0.07170813901700879	0.06609064309616708	0.009718793863182529	0.7597590928545953
1705	shift	15	0.0	nan	nan	0.12444832926791316	0.12238372577788315	0.1120658240763045	0.06941594382955063	0.05825316731216257	0.0	0.7256260935067398
1705	shift	16	0.0	nan	nan	0.12587081900672148	0.1131182161324672	0.1116496674634655	0.09341025890680232	0.0714764093676511	0.048820755947366234	0.7535668999633678
1705	shift	17	0.0	nan	nan	0.12829191261371153	0.1067933058128665	0.10397340096345731	0.09218610606949118	0.08358526803612765	0.007535157908322487	0.7152166819281283
1705	shift	18	0.0	nan	nan	0.14234840701126772	0.12719748257099195	0.12516931167688017	0.07495087074644624	0.07451176640571855	0.0	0.7491098721564904
1705	shift	19	0.0	nan	nan	0.12655606849277612	0.12628101807842262	0.12222510493616934	0.07859880937207653	0.05882790422687978	0.01567734318678604	0.7246217297051737
1706	intact	0	0.36635047278863997	0.4509942310148577	0.8173447038034977	0.5749211002668202	0.5293547552488531	0.1696480354625468	0.5243410358463733	0.04982651890781242	0.36635047278863997	0.3357566236468246
1706	shift	1	0.0	nan	nan	0.14201642812962068	0.13639951355725477	0.12105245936340547	0.08228055614872654	0.07924320516360261	0.007171127260386045	0.7350239895330772
1706	shift	2	0.0	nan	nan	0.14212060858193287	0.11582874605293525	0.1079254115170295	0.0958480370050151	0.0815621551318576	0.009024173534177615	0.726394898854973
1706	shift	3	0.0	nan	nan	0.15704434461041117	0.12703315224078882	0.11940922875979865	0.07828389712741257	0.07548061979141918	0.028489324644528802	0.7688672271777964
1706	shift	4	0.0	nan	nan	0.1778732865806889	0.15183074764152693	0.12691151218992303	0.08816225729955451	0.08264501934945445	0.018215124888946943	0.7468122755659161
1706	shift	5	0.0	nan	nan	0.12006894361898346	0.11793934013965202	0.11189856520866004	0.08132297010037115	0.07523951242741955	0.03978847263270624	0.746045914785055
1706	shift	6	0.0	nan	nan	0.1216179774894891	0.12040136972993598	0.11312740626048334	0.10766272852513814	0.08033147310100375	0.006771297265786513	0.7252198823985136
1706	shift	7	0.0	nan	nan	0.13837618636382576	0.11315256663256545	0.1097720535515272	0.05554817477025564	0.05495188198140455	0.017397504468566583	0.7471068530795519
1706	shift	8	0.0	nan	nan	0.14492265217068345	0.13012409863017915	0.11771282175672115	0.07760443237610926	0.06969685652283009	0.029072560554470606	0.7510661148342859
1706	shift	9	0.0	nan	nan	0.14109456188959513	0.13237605853173018	0.12388014571853756	0.08310887315455351	0.08019121953139985	0.06059578833250279	0.7385281153254863
1706	shift	10	0.0	nan	nan	0.12612888144090384	0.11594628617553271	0.10639008185839305	0.07598044841950813	0.06384986538714232	0.0	0.7192217368404992
1706	shift	11	0.0	nan	nan	0.12409072228820939	0.1021264816347307	0.0984252814897516	0.09345463049799163	0.07480419488465662	0.006823497221920327	0.7365419730475282
1706	shift	12	0.0	nan	nan	0.11782668982359024	0.11753358355509413	0.11554628246238374	0.08047400794787263	0.06864721741763646	0.0	0.7564191969113806
1706	shift	13	0.0	nan	nan	0.12045218256244283	0.11325337933505197	0.1131530017032969	0.10021474359895877	0.08981810604561635	0.0	0.7801242651726845
1706	shift	14	0.0	nan	nan	0.1556399852460265	0.13361098084925638	0.12070140402742469	0.08488140322347071	0.0772241807962547	0.01984211550053816	0.7646305740900157
1706	shift	15	0.0	nan	nan	0.1274521987225674	0.11256466888991545	0.1112640030072618	0.08754735405925773	0.06335762555990154	0.005821972131044628	0.7132821498305312
1706	shift	16	0.0	nan	nan	0.12648726028757862	0.12583963270441778	0.12305281390015466	0.10124908077323924	0.09279857984735873	0.00044340453984859085	0.7438317493101746
1706	shift	17	0.0	nan	nan	0.1324857182724083	0.11551061369917792	0.10906712471337587	0.08560337344934743	0.07942088395734248	0.012211812730543614	0.7555094012207504
1706	shift	18	0.0	nan	nan	0.13283984086605616	0.12216188372878545	0.11909945834169844	0.08090122937577005	0.07187362467102443	0.0	0.7322124113015048
1706	shift	19	0.0	nan	nan	0.13350493247226702	0.12536450950563705	0.12053082239162916	0.07975164136650736	0.07466259645724005	0.0	0.7858490322083013
1707	intact	0	0.37926440649030585	0.45920770215414214	0.838472108644448	0.5942636361122569	0.5390440656558346	0.16892110574100122	0.5478843365400823	0.03504822496443771	0.37926440649030585	0.32823185029097346
1707	shift	1	0.0	nan	nan	0.13395548890802123	0.13278723854291918	0.1226660927132176	0.0781870734474146	0.06792691939751261	0.0	0.7529157169007662
1707	shift	2	0.0	nan	nan	0.119805144005934	0.1193073222221801	0.1090064859266896	0.10993420711141644	0.08239370199725837	0.0027325550145317345	0.7244620101513097
1707	shift	3	0.0	nan	nan	0.12516623087212198	0.116073287540024	0.10325626601059856	0.09722541011930907	0.06855418848838624	0.03814560485820251	0.7101928655827559
1707	shift	4	0.0	nan	nan	0.1129401075942511	0.11219828805272036	0.10837845016344783	0.08657749721697328	0.0748477105675055	0.009215706869575735	0.7286210039453928
1707	shift	5	0.0	nan	nan	0.14863884479063572	0.13341268589509614	0.13216989289691983	0.10987998159702328	0.07536441926377735	0.03395402992241592	0.7306578953588911
1707	shift	6	0.0	nan	nan	0.12016350664682174	0.11424850060107905	0.11090166109645039	0.08711347459125696	0.069473520359288	0.0	0.7354292624121402
1707	shift	7	0.0	nan	nan	0.12483391057619653	0.12097395873395989	0.11486475274946573	0.0943081993311563	0.08013332107216298	0.015704145552677296	0.7412194093407568
1707	shift	8	0.0	nan	nan	0.11563406345788108	0.1095942943224526	0.10936508956143043	0.10397816892815648	0.08405970728054768	0.0	0.7428369970367217
1707	shift	9	0.0	nan	nan	0.11585353709179225	0.10826699909555582	0.10649057818430041	0.07557873569515605	0.056948030895512924	0.0	0.7352444722686425
1707	shift	10	0.0	nan	nan	0.16868473886849966	0.12586312004392608	0.1256651980443051	0.0773707068837668	0.06886498352658221	0.025849135281816538	0.7115355339215853
1707	shift	11	0.0	nan	nan	0.16887201453079326	0.1278301864247131	0.12545162287570666	0.09854474763206589	0.08869255633569162	0.0	0.8049033668248234
1707	shift	12	0.0	nan	nan	0.13402557471307885	0.10993972488284853	0.10830004871784449	0.10080890232174455	0.08107145474120514	0.022350571472638192	0.760103863629413
1707	shift	13	0.0	nan	nan	0.1194456483880928	0.11104851126780002	0.10843552022029757	0.07841990619349992	0.0744900811101823	0.009491190294748986	0.7300440728842983
1707	shift	14	0.0	nan	nan	0.11141419238205685	0.10871282834921059	0.10825523470725662	0.08226179289970048	0.08080743206483887	0.008772255271968454	0.7326572815180742
1707	shift	15	0.0	nan	nan	0.14243607919353252	0.13054884098858588	0.1081595995280128	0.07659519949243332	0.07357743355263657	0.0	0.7669565462624712
1707	shift	16	0.0	nan	nan	0.14236131719070078	0.14046950499727484	0.1310091234098666	0.07736138656725244	0.07632661751839032	0.0035384139183030072	0.7336849404533833
1707	shift	17	0.0	nan	nan	0.13716435196300758	0.1294689633208035	0.11119359405891671	0.09418851561672614	0.08752767833307706	0.0	0.7216159566069685
1707	shift	18	0.0	nan	nan	0.11389942029450928	0.1048383713019786	0.1043327246385447	0.09537703115341856	0.0795590467265177	0.0008330511222430781	0.7592913761431003
1707	shift	19	0.0	nan	nan	0.13155209908543564	0.120276379319876	0.11998974156150222	0.0934961830840656	0.08573035283971342	0.05087476624089915	0.7487905330214281
1708	intact	0	0.4047509485287383	0.4636987477822365	0.8684496963109748	0.6267917618851304	0.5848795079421241	0.14860469322663777	0.5074641789955809	0.04860277816194092	0.4047509485287383	0.3221150805246138
1708	shift	1	0.0	nan	nan	0.1203448988725424	0.11338142695407616	0.11169182928023391	0.07838470559530053	0.07512955091692908	0.02180792543938126	0.7134308734107498
1708	shift	2	0.0	nan	nan	0.14346254180963247	0.13026537317541054	0.11125206167927781	0.07562520021364616	0.07508024540324587	0.03547231427361641	0.7204763473887223
1708	shift	3	0.0	nan	nan	0.140707853939396	0.13286069276049162	0.1317233179259526	0.08937567696031812	0.06585500637063735	0.04774369504977927	0.7112440565651273
1708	shift	4	0.0	nan	nan	0.11065545356819351	0.10689951896519323	0.10400306680649296	0.074595990532354	0.07090618719070862	0.0	0.7712773383161106
1708	shift	5	0.0	nan	nan	0.13851772853619504	0.10769253306048343	0.10717214966383004	0.08751701888317442	0.07844818594095593	0.0	0.7610422191545613
1708	shift	6	0.0	nan	nan	0.13957294723100144	0.13095062671046132	0.12886675747123888	0.06554502466936774	0.06504652325437443	0.04015336308734463	0.7189575420324732
1708	shift	7	0.0	nan	nan	0.15494948657630014	0.12769098247789268	0.12299735589694183	0.07914320475687553	0.07413076865096635	0.0	0.7521811900633915
1708	shift	8	0.0	nan	nan	0.12436100527148863	0.11359922529168509	0.1074487043071044	0.10211888921938717	0.0963392965729446	0.046747036975233414	0.7311025538969533
1708	shift	9	0.0	nan	nan	0.11315848711992116	0.10742234883180479	0.10616017413024892	0.06725255273462682	0.05922221172897879	0.02352384904030913	0.7409852218597723
1708	shift	10	0.0	nan	nan	0.14197581883322685	0.12589622379601617	0.11871732165375548	0.06940311739384086	0.059780115571755665	0.04088755063223848	0.7179877475482203
1708	shift	11	0.0	nan	nan	0.12688860990483053	0.12580058207708578	0.10812852520106853	0.0651470261531647	0.061486288435394276	0.0	0.7828860361762718
1708	shift	12	0.0	nan	nan	0.12769788705216945	0.11202680173362856	0.10417794334379638	0.0890741605550619	0.0843495900636615	0.0	0.7584833617221175
1708	shift	13	0.0	nan	nan	0.12800752000348237	0.12654474052769193	0.12305688701685646	0.09046591402274362	0.07319775136960027	0.01300917870026097	0.7731650597212218
1708	shift	14	0.0	nan	nan	0.12228304217273533	0.11042106447690025	0.108397493899549	0.07402431970801582	0.05756732774094031	0.03247928265684219	0.725851793001944
1708	shift	15	0.0	nan	nan	0.11183636610889913	0.10220272025779631	0.10165408169273871	0.09709290820861072	0.0656666833294064	0.009046984233501587	0.7426019011453294
1708	shift	16	0.0	nan	nan	0.12056888281304634	0.11492419239906781	0.11491442370882277	0.0954148270343117	0.08940119126256063	0.0	0.7845002115876124
1708	shift	17	0.0	nan	nan	0.12660568365267144	0.12059239132136412	0.11546277540842909	0.08110124393209384	0.0754433056905982	0.018956852743178043	0.734749615026948
1708	shift	18	0.0	nan	nan	0.14263981674249349	0.1381623418274921	0.12661792402631633	0.08099017199810243	0.06821424042810675	0.03010825358650837	0.7326711042916569
1708	shift	19	0.0	nan	nan	0.1307465777444199	0.12663908673162283	0.11730474534209312	0.07127462428787712	0.0704807374455404	0.0	0.725431717660542
1709	intact	0	0.4087026132349596	0.4597467944604626	0.8684494076954222	0.6197262185539556	0.5802649125147349	0.16548738742386077	0.5224325091808991	0.04502414998115911	0.4087026132349596	0.3284254143588802
1709	shift	1	0.0	nan	nan	0.11700584727782926	0.10593934066981836	0.10417998293558672	0.09041490234107796	0.0721389121866135	0.0	0.7184186351445876
1709	shift	2	0.0	nan	nan	0.13257657060526518	0.12063273907042737	0.11630474853632333	0.08155024100486474	0.07017243831998055	0.004318871167977356	0.7443795812725147
1709	shift	3	0.0	nan	nan	0.12832070896921555	0.11949961673664522	0.11447093812429354	0.07993265800515903	0.06520508957446614	0.014905184996339638	0.7568127710868692
1709	shift	4	0.0	nan	nan	0.13082028116732392	0.12006434561475954	0.1172084411405967	0.0664539024349049	0.06249390429890522	0.0	0.7819385705940796
1709	shift	5	0.0	nan	nan	0.11111451661593186	0.10634399212623757	0.10208563959244676	0.10533757006752409	0.09264792133983368	0.026381678978513956	0.7392952975681649
1709	shift	6	0.0	nan	nan	0.1365213670518155	0.1363495012138205	0.11911100997325375	0.07998093570360443	0.06837181349839028	0.0	0.7511347946290653
1709	shift	7	0.0	nan	nan	0.1263269810731834	0.12558160360153736	0.1146797745583309	0.08038511146155103	0.07635493851985542	0.03192310611796112	0.7263436566588609
1709	shift	8	0.0	nan	nan	0.12458143501587415	0.12200339553383066	0.12124743230733459	0.07469957192531118	0.07215583140384896	0.021688508668258777	0.7549671443983419
1709	shift	9	0.0	nan	nan	0.1143996036988123	0.11328350831408718	0.10914027920686142	0.08640287799585789	0.0837308785330303	0.0	0.743309805209792
1709	shift	10	0.0	nan	nan	0.11922777359010739	0.11206632282677187	0.1112450563609727	0.08884623107088607	0.08293971108937437	0.024148433086099486	0.7176674979610415
1709	shift	11	0.0	nan	nan	0.12435768126674684	0.12124655525849504	0.11675612022709148	0.09031035426642597	0.08972751041643812	0.029204640055939368	0.7455749863016635
1709	shift	12	0.0	nan	nan	0.11237063583209705	0.10587807316487996	0.10387595764328028	0.08210274168774301	0.06711164063355013	0.0	0.7475198499266217
1709	shift	13	0.0	nan	nan	0.14940585201947598	0.14661183343798023	0.1366692797882606	0.07886663694821283	0.06717814990361282	0.07886663694821283	0.7141778224751143
1709	shift	14	0.0	nan	nan	0.11470371936133994	0.10605281484183193	0.10019094356735458	0.07972521197439997	0.07792322144357389	0.0	0.7906592063705131
1709	shift	15	0.0	nan	nan	0.11711106665987203	0.11619989080717408	0.1139413564387467	0.08644512725477516	0.07803735729972638	0.0	0.7732257258721716
1709	shift	16	0.0	nan	nan	0.12208336361918481	0.1160820575952003	0.11282881217069352	0.1108620382061356	0.08567031453018226	0.0	0.7342218959388164
1709	shift	17	0.0	nan	nan	0.14063890734416096	0.11659117658665419	0.11624663950585445	0.10030833661543792	0.07168516432268479	0.0064259260888341885	0.7311327552957666
1709	shift	18	0.0	nan	nan	0.12880584463429978	0.11978618729965951	0.11374306460174721	0.062177824245160496	0.05868453722469247	0.0	0.7794292607952227
1709	shift	19	0.0	nan	nan	0.12206429339912384	0.11160530456603812	0.10918445552923928	0.07647214910355227	0.06915326919631115	0.00011092969869774816	0.7478779240682931
1710	intact	0	0.4276354913190026	0.4415851028870943	0.8692205942060969	0.6051280556085517	0.5781857881320996	0.14117662741692222	0.542543233386753	0.018745938488519687	0.4276354913190026	0.3282268466401675
1710	shift	1	0.0	nan	nan	0.12805826175683488	0.12055497633733547	0.11708587089886635	0.08415701755626737	0.08039768579646833	0.031238275791372838	0.7163524966764537
1710	shift	2	0.0	nan	nan	0.11920784169577747	0.10527166681249567	0.10427273576413676	0.08253662373932324	0.07447377210704809	0.0	0.7419388517369923
1710	shift	3	0.0	nan	nan	0.13687000951851214	0.11099717376746476	0.10735717927516542	0.09728812864525649	0.07849998475810283	0.011078213255788394	0.7512012790221163
1710	shift	4	0.0	nan	nan	0.11206158949662193	0.10078917609685312	0.09611256794958922	0.12097515690524341	0.08268416125473999	0.0	0.803839260157868
1710	shift	5	0.0	nan	nan	0.13220303820970847	0.11321577534757676	0.11103172213683621	0.08056553648072673	0.07906493118831659	0.0	0.7289344972553854
1710	shift	6	0.0	nan	nan	0.12348595061356704	0.11569031575502353	0.11170410409964204	0.09559321671442123	0.07844975371350293	0.003412256508854572	0.7931142721126871
1710	shift	7	0.0	nan	nan	0.11863036922345993	0.11833823093038598	0.10869072492563936	0.08048307782644004	0.07625662174102432	0.0	0.7563520009283634
1710	shift	8	0.0	nan	nan	0.11914665688352377	0.11822318180805391	0.10473337811400596	0.09571324168580742	0.07257962554467123	0.038869992269563114	0.7154820468519663
1710	shift	9	0.0	nan	nan	0.11808480369938978	0.11763169667191697	0.1148550747046122	0.0901067341668661	0.07531721965968152	0.0	0.7626374806684896
1710	shift	10	0.0	nan	nan	0.1293797386007033	0.127760271258323	0.1216597077498639	0.08700358941558106	0.08430660564672432	0.0	0.7089951969151763
1710	shift	11	0.0	nan	nan	0.1263516270234275	0.11430685571897148	0.11338672915387071	0.10629646184556585	0.09267321163519615	0.03847322529949837	0.7161216296631946
1710	shift	12	0.0	nan	nan	0.1256005351985644	0.11800180932021165	0.11702048485757355	0.08103400103653036	0.06699131261446578	0.018082778280768652	0.7289475745994733
1710	shift	13	0.0	nan	nan	0.12758599626923628	0.10731118429437692	0.1029502947902684	0.07913904486257128	0.06486509671457297	0.0	0.7323410054154635
1710	shift	14	0.0	nan	nan	0.12502274139563052	0.12502031907005406	0.11525553399847821	0.08350009553103266	0.07167152822202438	0.0	0.732814681768153
1710	shift	15	0.0	nan	nan	0.13614505552372824	0.11687736660875825	0.11434500808065551	0.08397064498675944	0.08184503403855214	0.0	0.7399910786228081
1710	shift	16	0.0	nan	nan	0.13036304717527436	0.11223002361621448	0.1045426242186639	0.08862626612829028	0.08624453957455391	0.006158939039961786	0.7522384626139488
1710	shift	17	0.0	nan	nan	0.1422619955891502	0.13564823138500537	0.11321428253841226	0.07542670293808074	0.07527217402718278	0.011400409299141212	0.724021501752511
1710	shift	18	0.0	nan	nan	0.11997571125065587	0.11892495940680048	0.1112874231377452	0.07532220899034381	0.07163318184273681	0.035376785857057946	0.7475699089683074
1710	shift	19	0.0	nan	nan	0.14416469371274976	0.12972627420620342	0.12954808096835713	0.10021734199809307	0.08439772503308518	0.054659810712498924	0.7464704056535919
