## Supplementary material for "The entorhinal elliptic frame: emergence and persistence of coherent neural representations across contexts as Mordell–Weil sections": cross_context.zip (cross-context cue benchmark): curves.csv

exposure_s	epsilon	arm	n	score_q10	score_median	score_q90	detected_count	detected_fraction	rate_min	rate_max	pointwise_median	pointwise_detection	rmse_median
0.8	0.0	compatible	1280	0.007405235946688736	0.0188640069331815	0.035014722978692264	73	0.05703125	0.025	0.08125	0.03839391675058541	0.0546875	0.010649348187518313
0.8	0.0	perturbed	1280	0.007485852346188708	0.018657994272742826	0.033428800123310135	53	0.04140625	0.01875	0.0625	0.038705428916119014	0.05546875	0.010573258362541166
0.8	0.01	compatible	1280	0.006835856527767151	0.018073998685735053	0.033545026468948545	66	0.051562500000000004	0.03125	0.1	0.03848271270763712	0.04296875	0.010641498378261408
0.8	0.01	perturbed	1280	0.007964864517899215	0.01969265614434037	0.03673124924971174	101	0.07890625000000001	0.0625	0.10625	0.039211866172302476	0.0640625	0.010618654503496324
0.8	0.02	compatible	1280	0.007562027816818478	0.018751213648440977	0.03378838066324804	65	0.05078125	0.03125	0.06875	0.03865648505414661	0.053125	0.01065878010723324
0.8	0.02	perturbed	1280	0.010888390162937613	0.0270266153487199	0.04566379553290298	249	0.19453125	0.11875	0.2875	0.04393098397509043	0.11953125	0.010670159092863021
0.8	0.03	compatible	1280	0.007596874862124227	0.018327748364981675	0.034057009956916476	65	0.05078125	0.0	0.075	0.03880209209020607	0.0453125	0.010594925391946385
0.8	0.03	perturbed	1280	0.017822835611167504	0.0373650675182782	0.056945750829859774	594	0.46406250000000004	0.41875	0.51875	0.049458773461013156	0.2609375	0.010608900527132176
0.8	0.04	compatible	1280	0.006999526059626159	0.018138294437565844	0.03319729815221471	57	0.044531249999999994	0.01875	0.06875	0.03848168615442	0.04375	0.010630465293160783
0.8	0.04	perturbed	1280	0.02622628963140135	0.04598913703394715	0.0653835202547196	869	0.67890625	0.6	0.8125	0.05514421267952476	0.42109375	0.01070444143587545
0.8	0.05	compatible	1280	0.007803310774011115	0.018148340899839667	0.033393967504841846	52	0.040624999999999994	0.0125	0.0625	0.039264393475346424	0.04609375	0.010626305142644642
0.8	0.05	perturbed	1280	0.036285399470689365	0.05592608726599179	0.07571300144410853	1114	0.8703125	0.8125	0.90625	0.06286058608559451	0.6484375	0.010624704248151463
0.8	0.06	compatible	1280	0.007000649978370004	0.018339640301618353	0.03420773264441632	72	0.056249999999999994	0.0375	0.08125	0.03809693342852206	0.05703125	0.010593924099296138
0.8	0.06	perturbed	1280	0.046794193917981196	0.06648084985689348	0.08604362616013175	1229	0.96015625	0.9375	0.9875	0.07317673416034125	0.85	0.010579749588509022
0.8	0.08	compatible	1280	0.0072175233881696275	0.01906636653380324	0.03563770903597349	88	0.06874999999999999	0.03125	0.11875	0.03894345306008935	0.0578125	0.010656819035218378
0.8	0.08	perturbed	1280	0.06655495987450774	0.08882562244074094	0.10772238392909544	1279	0.99921875	0.99375	1.0	0.09246174758644606	0.98828125	0.010641230683472865
0.8	0.08	common_drift	1280	0.007311853333265886	0.018623147613040292	0.03397744971496736	69	0.05390625	0.0375	0.06875	0.03932320972772978	0.0515625	0.01063293628258202
0.8	0.1	compatible	1280	0.0068083817214437655	0.017946594303997195	0.03323138968675027	61	0.04765625	0.025	0.075	0.03855940524636288	0.04375	0.010659516756873346
0.8	0.1	perturbed	1280	0.08797864456802883	0.1089754990410482	0.1285161729564677	1280	1.0	1.0	1.0	0.11250886528447014	1.0	0.01060937584370557
0.8	0.14	compatible	1280	0.00711599771752066	0.018198508560452523	0.033170187468073535	55	0.04296875	0.01875	0.09375	0.038939868032001945	0.04375	0.010630287118441287
0.8	0.14	perturbed	1280	0.13018010222122173	0.15109737645921006	0.17026870755316229	1280	1.0	1.0	1.0	0.153664086072209	1.0	0.010643825122227796
0.8	0.2	compatible	1280	0.006861531064322053	0.018282606563642695	0.032576858297717386	58	0.045312500000000006	0.01875	0.0875	0.03836647370914174	0.0453125	0.010603736295710858
0.8	0.2	perturbed	1280	0.19626390312608433	0.21535602173916069	0.235155138374106	1280	1.0	1.0	1.0	0.21722831230548562	1.0	0.010678354166156024
0.8	0.24	compatible	1280	0.007660650002849154	0.017861556657017344	0.03448568727144218	66	0.051562500000000004	0.025	0.1125	0.03925467856202429	0.05	0.01065949858192123
0.8	0.24	perturbed	1280	0.23805823409618918	0.25827437880054377	0.27805755805906396	1280	1.0	1.0	1.0	0.259794045418114	1.0	0.01070111604159699
0.2	0.0	compatible	1280	0.014452739058791094	0.03725618080137997	0.06797018257298598	77	0.06015625000000001	0.03125	0.1125	0.07864388275131734	0.053125	0.02105511624995233
0.2	0.0	perturbed	1280	0.013809605977874288	0.03802137163977621	0.07101105395550894	93	0.07265625	0.04375	0.125	0.07895502713484465	0.053125	0.021080770969364268
0.2	0.01	compatible	1280	0.014982404353216234	0.037959147648362696	0.06710017893211578	59	0.04609375	0.025	0.075	0.07852502293509597	0.046875	0.02112913283319373
0.2	0.01	perturbed	1280	0.015620334912097966	0.038922931849688626	0.06862804533989446	78	0.0609375	0.0375	0.10625	0.07899190832908676	0.04140625	0.02107339890447329
0.2	0.02	compatible	1280	0.014131569684380728	0.036857668561279276	0.06791067524720502	68	0.053125000000000006	0.03125	0.08125	0.07608946569647991	0.04375	0.02104564721766516
0.2	0.02	perturbed	1280	0.015718998750677952	0.04172582475768505	0.07662600266051968	130	0.1015625	0.05625	0.13125	0.08121264637720808	0.0734375	0.02119094740200224
0.2	0.03	compatible	1280	0.014847891861923593	0.03788606971598322	0.06780956428419432	66	0.051562500000000004	0.025	0.08125	0.0784962911265095	0.0484375	0.021123955412215192
0.2	0.03	perturbed	1280	0.01946814052966753	0.04648307724810038	0.08100967140174102	175	0.13671875	0.1	0.1875	0.0825747162478803	0.07578125	0.02099333515298283
0.2	0.04	compatible	1280	0.014795696868531993	0.03668689153090934	0.06676601143517791	62	0.0484375	0.025	0.075	0.07683669079018247	0.04375	0.021062602721784143
0.2	0.04	perturbed	1280	0.02367704555925511	0.05335524284221161	0.09406296389771934	305	0.23828125	0.175	0.325	0.08684799087722622	0.13125	0.021079333862489356
0.2	0.05	compatible	1280	0.014103419797428888	0.036575253727530316	0.06603129356610835	61	0.04765625	0.0125	0.0875	0.07783679939586825	0.0515625	0.021144465941132642
0.2	0.05	perturbed	1280	0.028657270919078152	0.062465153194072705	0.09958678711735901	414	0.3234375	0.225	0.44375	0.0910992142049501	0.15	0.021146908520249256
0.2	0.06	compatible	1280	0.015220792181078429	0.0384128212452711	0.06821440390001265	78	0.060937500000000006	0.025	0.10625	0.07832838083919408	0.06484375	0.02122870244904118
0.2	0.06	perturbed	1280	0.03563162001639548	0.07120225772430462	0.1114650503835955	570	0.4453125	0.4125	0.5375	0.09690536567949713	0.221875	0.021247206599262776
0.2	0.08	compatible	1280	0.014456639723684947	0.03729877893365814	0.068849500429295	70	0.0546875	0.0375	0.10625	0.07912156088866888	0.05078125	0.021046474776732414
0.2	0.08	perturbed	1280	0.051360976413983066	0.09222067540434518	0.129366595632905	889	0.69453125	0.6375	0.75	0.11140672743059296	0.41328125	0.021135530925456003
0.2	0.08	common_drift	1280	0.014343105746100687	0.03756286310993266	0.06965256126159483	80	0.0625	0.03125	0.09375	0.07750401001288437	0.053125	0.021122344521946522
0.2	0.1	compatible	1280	0.013612256730114904	0.03665653635268226	0.06577399324356822	59	0.04609375	0.03125	0.05625	0.07714485525857841	0.0453125	0.021247505542165385
0.2	0.1	perturbed	1280	0.07021805825178584	0.11069071637045183	0.15244824053343853	1101	0.86015625	0.80625	0.90625	0.12703165074361822	0.646875	0.0210566168985214
0.2	0.14	compatible	1280	0.014028153630221012	0.037090706587078984	0.0674544732969772	74	0.0578125	0.04375	0.08125	0.07746422708877565	0.053125	0.021067086042177274
0.2	0.14	perturbed	1280	0.11533876949873627	0.15378631459601816	0.1931955924513725	1270	0.9921875	0.975	1.0	0.16447316026497166	0.95	0.021081043209853483
0.2	0.2	compatible	1280	0.013319907443298874	0.03694144940284426	0.06882822654458895	66	0.0515625	0.025	0.06875	0.07877761417594883	0.040625	0.02104650550450487
0.2	0.2	perturbed	1280	0.17752757390341573	0.21743550019498842	0.2575706927457045	1279	0.99921875	0.99375	1.0	0.22422985290869485	0.99921875	0.02108847152627802
0.2	0.24	compatible	1280	0.015287420539081978	0.036526616952798435	0.06760934870861843	80	0.0625	0.03125	0.10625	0.07782467979242139	0.05234375	0.021096063803350107
0.2	0.24	perturbed	1280	0.21924885494128202	0.258292047964236	0.29931634006967345	1280	1.0	1.0	1.0	0.2645472960015803	1.0	0.02108937449817731
