## Supplementary material for "The entorhinal elliptic frame: emergence and persistence of coherent neural representations across contexts as Mordell–Weil sections": cross_context.zip (cross-context cue benchmark): decoder_probes.csv

seed	n	exposure_s	rmse1	rmse2	rmse_complex	max_abs_coordinate_error
3101	4096	0.8	0.008545018764740281	0.008740269133818937	0.011005464874461008	0.03264219280337666
3101	4096	0.2	0.017354317591974425	0.0172837361706638	0.022155967404228573	0.07238404180179814
3102	4096	0.8	0.008040960206029278	0.008064034396032288	0.010345173718134197	0.02742932962024347
3102	4096	0.2	0.015524188223853208	0.015931169927955832	0.02019639195548685	0.06216250661115513
3103	4096	0.8	0.008025003284973903	0.008190663197044062	0.010391424837764928	0.033012262031904105
3103	4096	0.2	0.015899053750153363	0.016410040018574667	0.020628936111350804	0.06019687168043464
3104	4096	0.8	0.008722746575098812	0.008529839435358422	0.011091663273859964	0.039953607767482247
3104	4096	0.2	0.017034420115370617	0.01684856415843451	0.021661639003030225	0.0794808738061783
3105	4096	0.8	0.008131083590940318	0.008478159844567821	0.01075452480566172	0.03552404774667156
3105	4096	0.2	0.016226281870585644	0.016828836451630344	0.02116461182222838	0.06880388554865674
3106	4096	0.8	0.00888100209654048	0.008569201473247755	0.011106958762955761	0.03403532572730439
3106	4096	0.2	0.017570551173524854	0.016960234834041417	0.022216312820519158	0.07202934742901623
3107	4096	0.8	0.008328940149063489	0.008657743920378628	0.010851908620839838	0.03338127871799579
3107	4096	0.2	0.016767071815331505	0.016631973955937653	0.021310698600332238	0.07324177967554024
3108	4096	0.8	0.008285440645611411	0.008130497159591445	0.010451486511117986	0.036779615637649754
3108	4096	0.2	0.016505482068912964	0.016399174699954333	0.021104273462863827	0.06441572232931714
