## Supplementary material for "The entorhinal elliptic frame: emergence and persistence of coherent neural representations across contexts as Mordell–Weil sections": cross_context.zip (cross-context cue benchmark): local_topology.csv

seed	arm	context_index	context_x	context_y	kind	exact_width	h1_second	h2_first	diagram_prefix	cell_offsets_sha256	trajectory_sha256	spike_counts_sha256
3101	compatible	0	0.1	-0.5	intact	0.38695058799221854	0.5517737502383797	0.5424628077867184	s3101_a0_c0_intact	3e8bc1305553738e4103827af5497543742e93171064949ae4dca5eed0f58b40	688c0524703adacf3152ba90c84431cea6ebcaede6ffab5c4cc6c8d208b4801b	d271d99af675f8a177fa166f7280dd7cbcc9ff60023779199fdeaaf7bd4fcc52
3101	compatible	0	0.1	-0.5	shift	0.0	0.1290263445752452	0.09734608321681715	s3101_a0_c0_shift	3e8bc1305553738e4103827af5497543742e93171064949ae4dca5eed0f58b40	688c0524703adacf3152ba90c84431cea6ebcaede6ffab5c4cc6c8d208b4801b	37cbbc167ff485d7cecb9367fcb7d8eff4f759f5144b255d7827c0c8d6232211
3101	compatible	1	0.1	0.5	intact	0.4306812190269768	0.6241453922048821	0.530485331723549	s3101_a0_c1_intact	3e8bc1305553738e4103827af5497543742e93171064949ae4dca5eed0f58b40	b68420767e3dcb7d2c6b2237de00cd9a0887dbc71ba602cae04fcdb3c555f90f	e8cb796ce4a4e7ede96557df357a871df5eaf4a6de89e1a2177bbc53ec15a1ef
3101	compatible	1	0.1	0.5	shift	0.0	0.14889029477763982	0.10465799938279008	s3101_a0_c1_shift	3e8bc1305553738e4103827af5497543742e93171064949ae4dca5eed0f58b40	b68420767e3dcb7d2c6b2237de00cd9a0887dbc71ba602cae04fcdb3c555f90f	c0d73db24d9ba7ccea3e7cd7596c0a624b49ca39db1485471e355852c007e9f6
3101	compatible	2	0.9	-0.5	intact	0.4293018588519753	0.5974691302066518	0.5256857514328654	s3101_a0_c2_intact	3e8bc1305553738e4103827af5497543742e93171064949ae4dca5eed0f58b40	feaf242eaf98ce37cf9a4bc1d54b95f54739395927d187d95335c0cd241fd959	d0cc0dcbf90dd654f1478133453aa899d97d5caf1f71fe2b778c02ad2be872ae
3101	compatible	2	0.9	-0.5	shift	0.0	0.13324398604304688	0.09065190799767131	s3101_a0_c2_shift	3e8bc1305553738e4103827af5497543742e93171064949ae4dca5eed0f58b40	feaf242eaf98ce37cf9a4bc1d54b95f54739395927d187d95335c0cd241fd959	445ad38e63d8d89ddff69c3a48540c96e64c86c228866a3b4b5af7045ecf25c9
3101	compatible	3	0.9	0.5	intact	0.414877200677853	0.6059286473811485	0.51739712745217	s3101_a0_c3_intact	3e8bc1305553738e4103827af5497543742e93171064949ae4dca5eed0f58b40	882989f50e68cb7e94310af5bed4ab7bb03d7544a2fd20ad06a0cb4d5821c329	bd2fec67b4e2511baaf7cfbd137ef634349bd5478641318b12fddad58ec26631
3101	compatible	3	0.9	0.5	shift	0.0	0.18264857443396476	0.10898290472955041	s3101_a0_c3_shift	3e8bc1305553738e4103827af5497543742e93171064949ae4dca5eed0f58b40	882989f50e68cb7e94310af5bed4ab7bb03d7544a2fd20ad06a0cb4d5821c329	899f12cc1768cf8259a7e06fbc22d31f084b92e869e6c50bf928869a2026c3a8
3101	perturbed	0	0.1	-0.5	intact	0.422755370235851	0.6031503482008811	0.521869054242666	s3101_a1_c0_intact	3e8bc1305553738e4103827af5497543742e93171064949ae4dca5eed0f58b40	ec4daa529cf13bf8f090342b2b4ebfa3359949a642f99df16803342857193b8b	eabab0e90e942ba5fbffc991ededbe3d22d0e7d8bf855833c25ded14482ff0b9
3101	perturbed	0	0.1	-0.5	shift	0.0	0.14520151683760862	0.08583592275303631	s3101_a1_c0_shift	3e8bc1305553738e4103827af5497543742e93171064949ae4dca5eed0f58b40	ec4daa529cf13bf8f090342b2b4ebfa3359949a642f99df16803342857193b8b	93e8d90516f5482683b88e2355624161ca7e029e426605036eeabe7f54f60ccf
3101	perturbed	1	0.1	0.5	intact	0.4502120092212707	0.5961267179981136	0.5378872680611309	s3101_a1_c1_intact	3e8bc1305553738e4103827af5497543742e93171064949ae4dca5eed0f58b40	5008e67f327dd90963ee4b2be67b041e2c2fddf3f397b99de5a1f7feb2faf2ae	e0f3b12afc52f5d68486926d5d24f487d14353b196cdc5d201cb3e386120010f
3101	perturbed	1	0.1	0.5	shift	0.0	0.12278580692802576	0.10264441629928922	s3101_a1_c1_shift	3e8bc1305553738e4103827af5497543742e93171064949ae4dca5eed0f58b40	5008e67f327dd90963ee4b2be67b041e2c2fddf3f397b99de5a1f7feb2faf2ae	9a1cdf67aad9f7644ac7c9f7b3042d4b87f008ff8954f714113544b67257313f
3101	perturbed	2	0.9	-0.5	intact	0.3976180717752227	0.5896954699285021	0.4766042699845112	s3101_a1_c2_intact	3e8bc1305553738e4103827af5497543742e93171064949ae4dca5eed0f58b40	8a178ee6e3f342ddd21869d2d385b7fbee57edf5ce6b4573165234540e558d45	624e73856070e25db64df8e44c726da3606e7a37de7da93deb4eb6757d20261e
3101	perturbed	2	0.9	-0.5	shift	0.0	0.14202274328203185	0.10101452683440582	s3101_a1_c2_shift	3e8bc1305553738e4103827af5497543742e93171064949ae4dca5eed0f58b40	8a178ee6e3f342ddd21869d2d385b7fbee57edf5ce6b4573165234540e558d45	eb65f778d2db05f4da4dc29c2b465207eb2a158d0f8e9b89d1be0f90768dc894
3101	perturbed	3	0.9	0.5	intact	0.4388311370290832	0.613397439028491	0.5301617637244547	s3101_a1_c3_intact	3e8bc1305553738e4103827af5497543742e93171064949ae4dca5eed0f58b40	447dc883d30ee692a200a8a70b8c356fa3afb727a163cab147bd858dc2dc65ba	291ffc9c916c85434f04b46f7537a06a775554f21668c8eb331eb8fd53fcb675
3101	perturbed	3	0.9	0.5	shift	0.0	0.13551804642291576	0.10337345968392808	s3101_a1_c3_shift	3e8bc1305553738e4103827af5497543742e93171064949ae4dca5eed0f58b40	447dc883d30ee692a200a8a70b8c356fa3afb727a163cab147bd858dc2dc65ba	d4429a07c95d055af11af459564695eabe04c33705e97d68b9bb6ea0a429b1f2
3102	compatible	0	0.1	-0.5	intact	0.4254904930163653	0.6141425280384181	0.5205997109613667	s3102_a0_c0_intact	779dbead7c805acaa770ea16ab3a5cfe5e45bd00803a853b1674b4139b98bb90	1804b6069e0887dae5be3c44e2fb5714cb62a90d8d709790c5541c8c5591ab0f	7c8fcb89c9747bac86dd2dd653f4849d16e6135fd55a3c20260ae2f40201320a
3102	compatible	0	0.1	-0.5	shift	0.0	0.14267805653711474	0.10667571979272861	s3102_a0_c0_shift	779dbead7c805acaa770ea16ab3a5cfe5e45bd00803a853b1674b4139b98bb90	1804b6069e0887dae5be3c44e2fb5714cb62a90d8d709790c5541c8c5591ab0f	ffc6203e6150958ebff45062cd386bed24b2ad7934dbf5751b681f38424da9b2
3102	compatible	1	0.1	0.5	intact	0.4673555185248608	0.620183725937167	0.545964346140173	s3102_a0_c1_intact	779dbead7c805acaa770ea16ab3a5cfe5e45bd00803a853b1674b4139b98bb90	8ad7db3ab64922f83cf9f8d6dd1a4031eeda1789541d27f69e4ee25bcaf6b1d0	6573f02e919817660458d4e4260729dbf01986f341b68d34d4aa3098a8270d7c
3102	compatible	1	0.1	0.5	shift	0.0	0.13954729800369647	0.10445710612648706	s3102_a0_c1_shift	779dbead7c805acaa770ea16ab3a5cfe5e45bd00803a853b1674b4139b98bb90	8ad7db3ab64922f83cf9f8d6dd1a4031eeda1789541d27f69e4ee25bcaf6b1d0	15f69927e5a0610dcdde79b40622597b72257e1ef02b725d354176a86597f843
3102	compatible	2	0.9	-0.5	intact	0.38791636417524766	0.5705036850209088	0.5121016042905788	s3102_a0_c2_intact	779dbead7c805acaa770ea16ab3a5cfe5e45bd00803a853b1674b4139b98bb90	0604161de97d4bc7288bcd9fb451025f17e86a50e6ec54f90e130b903912e76c	c361bbf9a98e1975e934e585d4ed8070f535b654f06551051fd12b28076c0393
3102	compatible	2	0.9	-0.5	shift	0.0	0.1403507245283363	0.11630516416118497	s3102_a0_c2_shift	779dbead7c805acaa770ea16ab3a5cfe5e45bd00803a853b1674b4139b98bb90	0604161de97d4bc7288bcd9fb451025f17e86a50e6ec54f90e130b903912e76c	38d1e2c3ff84d76f587d40b12c6a8700ffed07db335645d1d495b536bc53dc08
3102	compatible	3	0.9	0.5	intact	0.44640171641153203	0.6130401612849252	0.5332534709279038	s3102_a0_c3_intact	779dbead7c805acaa770ea16ab3a5cfe5e45bd00803a853b1674b4139b98bb90	37a32e5b0e1c7f75903d2475d5a9dc03c9b0ce1816bde911044976762751d2e1	b46cf34484dfaeb3e5c10fa27a09862b3b3c474ee53601a2ddd4ecc6d16d90d7
3102	compatible	3	0.9	0.5	shift	0.0	0.14416244278573442	0.09857051976593312	s3102_a0_c3_shift	779dbead7c805acaa770ea16ab3a5cfe5e45bd00803a853b1674b4139b98bb90	37a32e5b0e1c7f75903d2475d5a9dc03c9b0ce1816bde911044976762751d2e1	e747fb463ceb7387d610d5e6fad2f8412cc4c802fa9db5b8a4856b56d31bf4e9
3102	perturbed	0	0.1	-0.5	intact	0.4031324682139355	0.6126219838507662	0.4861140735152523	s3102_a1_c0_intact	779dbead7c805acaa770ea16ab3a5cfe5e45bd00803a853b1674b4139b98bb90	2c364e2095cbe8a3f36fc0657e74bad4ad9a030aec39b00ea1b7ea48389598d1	595c70128058a8d57d8de9b8e93dd3cd9c1abec2c343e52bcccd8c285f1c50a7
3102	perturbed	0	0.1	-0.5	shift	0.0	0.14902894901396324	0.1016122172474736	s3102_a1_c0_shift	779dbead7c805acaa770ea16ab3a5cfe5e45bd00803a853b1674b4139b98bb90	2c364e2095cbe8a3f36fc0657e74bad4ad9a030aec39b00ea1b7ea48389598d1	39b6fe74d6aaab2cf915a5521928e1c6e145c286637d14e22dafa4a1bcfc05b6
3102	perturbed	1	0.1	0.5	intact	0.40690394260176727	0.5871693853234166	0.4833289021087241	s3102_a1_c1_intact	779dbead7c805acaa770ea16ab3a5cfe5e45bd00803a853b1674b4139b98bb90	5887edd5762763c53caea7696cc5754926297bf560b33cb85348293b1b43b0c3	81fc2bf614bbadc76ad6761ce0d2fe21fc355712f6b4856ed3ea39006190ad8c
3102	perturbed	1	0.1	0.5	shift	0.0	0.13301843756317522	0.09294740920815181	s3102_a1_c1_shift	779dbead7c805acaa770ea16ab3a5cfe5e45bd00803a853b1674b4139b98bb90	5887edd5762763c53caea7696cc5754926297bf560b33cb85348293b1b43b0c3	4708a91b4a5b3d6c09ffc32007629b9b0aa6d85279b7f8d15ec3539c5cdece95
3102	perturbed	2	0.9	-0.5	intact	0.3912310585183785	0.608699411386568	0.48443665825328125	s3102_a1_c2_intact	779dbead7c805acaa770ea16ab3a5cfe5e45bd00803a853b1674b4139b98bb90	c111e6a5d78bf74c912f18fc3f5ac10cacf6f4a944e53a225092036df6b71a68	e477e4f3d3160d7ff996f70b26266fd6825df164bd388570162d62cf02fccca3
3102	perturbed	2	0.9	-0.5	shift	0.0	0.14153437312427075	0.10788832500842382	s3102_a1_c2_shift	779dbead7c805acaa770ea16ab3a5cfe5e45bd00803a853b1674b4139b98bb90	c111e6a5d78bf74c912f18fc3f5ac10cacf6f4a944e53a225092036df6b71a68	ea937e44b682f213fef4e849adb35890edadd0ef419a076f465f80f054c573c8
3102	perturbed	3	0.9	0.5	intact	0.4345058541816321	0.6032179546262705	0.5237396707969902	s3102_a1_c3_intact	779dbead7c805acaa770ea16ab3a5cfe5e45bd00803a853b1674b4139b98bb90	d6d18c0097d9a84860167f664aa88a1ab2c7383bfb74f400ef29dedfa99b9ea3	aaa0ce872e42ea6453a3884017c2f06bf2f1ff9b614dd0c17bcff6bb431263cd
3102	perturbed	3	0.9	0.5	shift	0.0	0.15188005108015268	0.10039287049378964	s3102_a1_c3_shift	779dbead7c805acaa770ea16ab3a5cfe5e45bd00803a853b1674b4139b98bb90	d6d18c0097d9a84860167f664aa88a1ab2c7383bfb74f400ef29dedfa99b9ea3	d3d4c33ada15c4b779fc8cdd485de7afab53d2010b9e4991447020fb88f4a577
3103	compatible	0	0.1	-0.5	intact	0.3955803170383253	0.5857882276363451	0.5020881522433005	s3103_a0_c0_intact	dd1c2958825f1ea9e66c49c6fd5850623f2942a322a85abc2504d2b7983c66d4	db417f70daf5c06ccb7b393846913e409747ee88d7e8f5c9b4fba6b1b6b5fb50	6fbe010b66b2fa46fcde654d8425d53179c128f9583cd294aac8996f1658007d
3103	compatible	0	0.1	-0.5	shift	0.0	0.14151009479679322	0.09825236760308287	s3103_a0_c0_shift	dd1c2958825f1ea9e66c49c6fd5850623f2942a322a85abc2504d2b7983c66d4	db417f70daf5c06ccb7b393846913e409747ee88d7e8f5c9b4fba6b1b6b5fb50	55e89928be42ca7c7030e41c637073933492aeb8c9f6f961c1d77a6fe3b8e84c
3103	compatible	1	0.1	0.5	intact	0.4363328178881156	0.6050277987903285	0.5236036451193742	s3103_a0_c1_intact	dd1c2958825f1ea9e66c49c6fd5850623f2942a322a85abc2504d2b7983c66d4	7d4beffe2fa2e015f70a878a81462ebf59132fa2a3ad2590948551ceaf0e863f	d0563f3038c64f2927ea3d19bc31ca83477d0b834cd068fc6a8a2d9be5dc7589
3103	compatible	1	0.1	0.5	shift	0.0	0.13254310055192708	0.10318559904628721	s3103_a0_c1_shift	dd1c2958825f1ea9e66c49c6fd5850623f2942a322a85abc2504d2b7983c66d4	7d4beffe2fa2e015f70a878a81462ebf59132fa2a3ad2590948551ceaf0e863f	ed4e551ae44824f76b44a7cd1b9daa90daa1c4d8a90c318606fe41a9ab2d8d25
3103	compatible	2	0.9	-0.5	intact	0.4151386976809215	0.62337470980908	0.5034015653624356	s3103_a0_c2_intact	dd1c2958825f1ea9e66c49c6fd5850623f2942a322a85abc2504d2b7983c66d4	f7aef16aad453961eed3267321bec46b2e6b36befc875a7c4dc721b05aee1587	1f8163cef030ab349fc71ec7d167f73bafd93e035a9981f1e8ff65e81df700f1
3103	compatible	2	0.9	-0.5	shift	0.0	0.1387962643580164	0.09666751735437817	s3103_a0_c2_shift	dd1c2958825f1ea9e66c49c6fd5850623f2942a322a85abc2504d2b7983c66d4	f7aef16aad453961eed3267321bec46b2e6b36befc875a7c4dc721b05aee1587	ec1af8d5775b36843770ef9978eda4c7819a14dc7ffeabb1bc251035ad2102e6
3103	compatible	3	0.9	0.5	intact	0.3935675038038263	0.6333837669755885	0.47449623492728554	s3103_a0_c3_intact	dd1c2958825f1ea9e66c49c6fd5850623f2942a322a85abc2504d2b7983c66d4	ba82fffe529c9425562c088313efe7d7d97fc750022af885881602b8495fec11	3a0aed901f8a484ddb43d57cf15ec2a10236f070ede4099a464ea86eb69d337b
3103	compatible	3	0.9	0.5	shift	0.0	0.13677604120170272	0.09986677787073528	s3103_a0_c3_shift	dd1c2958825f1ea9e66c49c6fd5850623f2942a322a85abc2504d2b7983c66d4	ba82fffe529c9425562c088313efe7d7d97fc750022af885881602b8495fec11	770619b7d0c1a7f2216ab4b0fe1492d04bd0aad383028702b84312b49362f591
3103	perturbed	0	0.1	-0.5	intact	0.4364840034695852	0.6179768540013333	0.5212213367323342	s3103_a1_c0_intact	dd1c2958825f1ea9e66c49c6fd5850623f2942a322a85abc2504d2b7983c66d4	1e123005618098789ce5b0ffe77aaea86ff07181559fb9f82aa187a23cff4397	a396bcac17c09e9fba03de102c31005e7446cf3061eb8d2199bbf7b584a78c77
3103	perturbed	0	0.1	-0.5	shift	0.0	0.1502927809432032	0.10932508525431583	s3103_a1_c0_shift	dd1c2958825f1ea9e66c49c6fd5850623f2942a322a85abc2504d2b7983c66d4	1e123005618098789ce5b0ffe77aaea86ff07181559fb9f82aa187a23cff4397	0e0fa91e21e4929629f73a385ad961b4d7addc3e8dc660c906c8b5d1d7887afa
3103	perturbed	1	0.1	0.5	intact	0.39700953408048884	0.6176852946755159	0.4811668904705952	s3103_a1_c1_intact	dd1c2958825f1ea9e66c49c6fd5850623f2942a322a85abc2504d2b7983c66d4	37060cb6c302ab4472d0678fed045d20f7d1c124ffedc6397fdd17b3265c615b	ea01cb3f132e42b9a61fbb6c70b1b0cce166c98a9b02819572fd6374688f66ec
3103	perturbed	1	0.1	0.5	shift	0.0	0.1356579716967765	0.10557056451856128	s3103_a1_c1_shift	dd1c2958825f1ea9e66c49c6fd5850623f2942a322a85abc2504d2b7983c66d4	37060cb6c302ab4472d0678fed045d20f7d1c124ffedc6397fdd17b3265c615b	ae23d25ff0e2c0098ca3412385575fa7daf26931330dfff1bc7ce40b7a5ece1d
3103	perturbed	2	0.9	-0.5	intact	0.38347146220059725	0.5766976923404213	0.49727999104270104	s3103_a1_c2_intact	dd1c2958825f1ea9e66c49c6fd5850623f2942a322a85abc2504d2b7983c66d4	be02b00baf81e6103ca6da8865b94379632f388fa22c2502171764a561630d4e	cc4509495e56cf54edc3ad0aeb44312800c2a6e27c38e06388cc7b12c1d6629c
3103	perturbed	2	0.9	-0.5	shift	0.0	0.126631760491497	0.10789613002830534	s3103_a1_c2_shift	dd1c2958825f1ea9e66c49c6fd5850623f2942a322a85abc2504d2b7983c66d4	be02b00baf81e6103ca6da8865b94379632f388fa22c2502171764a561630d4e	3b4c2b8d1cf64f6efe216be6ce7c54ac4d1dca98a2b4d4e3b2341f57be5182be
3103	perturbed	3	0.9	0.5	intact	0.43255012916639485	0.61729024058233	0.5043234163522576	s3103_a1_c3_intact	dd1c2958825f1ea9e66c49c6fd5850623f2942a322a85abc2504d2b7983c66d4	9d4a4ddaaf5a0e4e929fc5faabb1d4151b62c686e15226fd61822bc6c63a5d09	2a06726c22512ea8c21238ab899f3bab0d1725a5f740fe412b015b4566e02fd7
3103	perturbed	3	0.9	0.5	shift	0.0	0.148219173124281	0.09373877934227293	s3103_a1_c3_shift	dd1c2958825f1ea9e66c49c6fd5850623f2942a322a85abc2504d2b7983c66d4	9d4a4ddaaf5a0e4e929fc5faabb1d4151b62c686e15226fd61822bc6c63a5d09	c3ae1015022f838978a52bbd075898138841769b3d6d0e521266e6fa06029097
3104	compatible	0	0.1	-0.5	intact	0.36884739703739783	0.5436620406940036	0.5442858544012463	s3104_a0_c0_intact	533806cfc2d37f28436698750b2ae463b94a826adcd43cc5fc5853642bcb155e	7c40fafacd57ed7494c387a391af94be669d4b38875cc74c8c6bfaf16a515413	49d0a90e5f03883e8c454b76718fe5febffc187fa604e87a2da90b0408211c10
3104	compatible	0	0.1	-0.5	shift	0.0	0.1283879223810851	0.09038979597269592	s3104_a0_c0_shift	533806cfc2d37f28436698750b2ae463b94a826adcd43cc5fc5853642bcb155e	7c40fafacd57ed7494c387a391af94be669d4b38875cc74c8c6bfaf16a515413	ce0577505e81c409e4cc9ec49a20a62b1beaed5fd4d1c8ca132f4c1b8dba0027
3104	compatible	1	0.1	0.5	intact	0.40530083285669233	0.6126467584803725	0.5378193354186835	s3104_a0_c1_intact	533806cfc2d37f28436698750b2ae463b94a826adcd43cc5fc5853642bcb155e	a681407dcc9cfc6d6180b2f363f5da8477efdfa13dd97aaafcacf82e34e810eb	a0e2febf06264f3db1712aa584ab3c59b29e796a9efc496e88be006ddec92722
3104	compatible	1	0.1	0.5	shift	0.0	0.15245568246497365	0.1129899254347535	s3104_a0_c1_shift	533806cfc2d37f28436698750b2ae463b94a826adcd43cc5fc5853642bcb155e	a681407dcc9cfc6d6180b2f363f5da8477efdfa13dd97aaafcacf82e34e810eb	d9300f2325356c5ebbe8ef3925e4ab8e4da7c56cce8375b92242838098e52724
3104	compatible	2	0.9	-0.5	intact	0.4195481004866742	0.5894652184714463	0.5277646566532368	s3104_a0_c2_intact	533806cfc2d37f28436698750b2ae463b94a826adcd43cc5fc5853642bcb155e	39ddc1831216f565c2a7f137bd4e503ab532b78a24d0e8518c49b8dcad5dc72e	a13d6d3768a3fc8299ee6eebcf978cb3ebf26afceff70cce88403e8b3c72bf89
3104	compatible	2	0.9	-0.5	shift	0.0	0.14802563413201697	0.09404827472521671	s3104_a0_c2_shift	533806cfc2d37f28436698750b2ae463b94a826adcd43cc5fc5853642bcb155e	39ddc1831216f565c2a7f137bd4e503ab532b78a24d0e8518c49b8dcad5dc72e	164ba9067557c84439ff1411c653fec212b2e825ac835d1a9e9a43811eb1ba4d
3104	compatible	3	0.9	0.5	intact	0.4294303212206247	0.5941426113574574	0.5370722113546786	s3104_a0_c3_intact	533806cfc2d37f28436698750b2ae463b94a826adcd43cc5fc5853642bcb155e	f93c584c380ce6425773d7b3a8fc75eb6acffeca95c428236e3cb22708bea333	77de39d1c94210ff4507be7ea57ad70ca66a92e7c72715758c3269de57c79e9b
3104	compatible	3	0.9	0.5	shift	0.0	0.13360557991735977	0.1182139650591284	s3104_a0_c3_shift	533806cfc2d37f28436698750b2ae463b94a826adcd43cc5fc5853642bcb155e	f93c584c380ce6425773d7b3a8fc75eb6acffeca95c428236e3cb22708bea333	fdacf20a1550dda3ea3e89a792528ee0f3553f24473e71ba4f3fb98648ac08e3
3104	perturbed	0	0.1	-0.5	intact	0.40426443885834695	0.5709055383911154	0.5330065569671023	s3104_a1_c0_intact	533806cfc2d37f28436698750b2ae463b94a826adcd43cc5fc5853642bcb155e	750f3ba6f317cda61c073b13cafed4589633343e9062e7fab0f15c0666e34edc	3529091213ae24ed7a29c0a8ab2dd507631d3d2986142cc8d51c960a6067f038
3104	perturbed	0	0.1	-0.5	shift	0.0	0.14451761459832768	0.09419306853337905	s3104_a1_c0_shift	533806cfc2d37f28436698750b2ae463b94a826adcd43cc5fc5853642bcb155e	750f3ba6f317cda61c073b13cafed4589633343e9062e7fab0f15c0666e34edc	5195acb04950f9af50899b0801593cb81f4ed3d8de579c319fabc25d5dceba06
3104	perturbed	1	0.1	0.5	intact	0.3658441074193451	0.5526641521672194	0.49030943998402937	s3104_a1_c1_intact	533806cfc2d37f28436698750b2ae463b94a826adcd43cc5fc5853642bcb155e	293128dc460c909aeacf82cd4be2dbcafd1cdd40bb17660449ee175d038e69aa	4315faf759b8fbbe65c3df657c3c5adf45c696e66491e8575b2fbbe72a01fd7f
3104	perturbed	1	0.1	0.5	shift	0.0	0.12736617397447292	0.09267755632672525	s3104_a1_c1_shift	533806cfc2d37f28436698750b2ae463b94a826adcd43cc5fc5853642bcb155e	293128dc460c909aeacf82cd4be2dbcafd1cdd40bb17660449ee175d038e69aa	f319dcf46bd2717e98f04e0b6206acad769c8e8800bd9b861cca23b4ce7b3017
3104	perturbed	2	0.9	-0.5	intact	0.413845301823709	0.5977832992403997	0.5232512734189576	s3104_a1_c2_intact	533806cfc2d37f28436698750b2ae463b94a826adcd43cc5fc5853642bcb155e	4c53a2573c9b9908026b504600f74a6bb1319f837f652b577b1d5de9fa06378d	7b1eb51017b0aa2bca2be25d5e58b9d2acc5c7327a9439da0aaae5628e033440
3104	perturbed	2	0.9	-0.5	shift	0.0	0.13236362767418852	0.12822227746327908	s3104_a1_c2_shift	533806cfc2d37f28436698750b2ae463b94a826adcd43cc5fc5853642bcb155e	4c53a2573c9b9908026b504600f74a6bb1319f837f652b577b1d5de9fa06378d	e880801b00fb0f2433e2d73008b06f11c9cb10567e6f43d0e5d50bb500a542a9
3104	perturbed	3	0.9	0.5	intact	0.40507943237204	0.6025128720580285	0.5227315320861932	s3104_a1_c3_intact	533806cfc2d37f28436698750b2ae463b94a826adcd43cc5fc5853642bcb155e	931dfd9bb560f0e5ff65a89efb486bf432aa664ed440e7d670256a90a4a5d53f	51b71125b1b3aad402460d09d53eb01bcb228e672806c91731e3f72e629aa4e8
3104	perturbed	3	0.9	0.5	shift	0.0	0.14960710878660188	0.10663626769268941	s3104_a1_c3_shift	533806cfc2d37f28436698750b2ae463b94a826adcd43cc5fc5853642bcb155e	931dfd9bb560f0e5ff65a89efb486bf432aa664ed440e7d670256a90a4a5d53f	e2dc59897b53361fe572ff46ab4530e65642415af7490fbdedec03bbd57de404
3105	compatible	0	0.1	-0.5	intact	0.4157581476109033	0.5916379423847048	0.5194875322030748	s3105_a0_c0_intact	dde817e562583efd7829d098cf0ec41997e80f0c8f75b641245de8105784b75f	7c1810e42f8577915ba7ba0ea1ca1299f32f7b883adbcb3e6ff43aa88b369b9d	0f1889ceef9ced837e2121b29711fd410ad90e8525bddbdde693331d44afa611
3105	compatible	0	0.1	-0.5	shift	0.0	0.1267216034866866	0.10762130129857994	s3105_a0_c0_shift	dde817e562583efd7829d098cf0ec41997e80f0c8f75b641245de8105784b75f	7c1810e42f8577915ba7ba0ea1ca1299f32f7b883adbcb3e6ff43aa88b369b9d	b213815e4c1e0499d081e12e23fae57f4c25756f8fdde2f3d2b88738229be7c8
3105	compatible	1	0.1	0.5	intact	0.42465266825394815	0.6113823246115384	0.5430211733151509	s3105_a0_c1_intact	dde817e562583efd7829d098cf0ec41997e80f0c8f75b641245de8105784b75f	e823dd15f5eb28cfa6df2ed338f59a490e7b1f07e4791b0fcdb665e1c9389f4e	c16e557cd07f941bda3c21fd413516eae5151274a6c182d05529e9b30bdf6dd4
3105	compatible	1	0.1	0.5	shift	0.0	0.16072802923508833	0.10347735239658273	s3105_a0_c1_shift	dde817e562583efd7829d098cf0ec41997e80f0c8f75b641245de8105784b75f	e823dd15f5eb28cfa6df2ed338f59a490e7b1f07e4791b0fcdb665e1c9389f4e	14d9d1e0e85829aaa48a3438bc4c51748973866bb40f49bfa81cc9e03cec3c74
3105	compatible	2	0.9	-0.5	intact	0.44605343983725926	0.6107941177746412	0.5692744742690572	s3105_a0_c2_intact	dde817e562583efd7829d098cf0ec41997e80f0c8f75b641245de8105784b75f	b7a99af2a4f542a9070fc67423cd8a904cee74d88b20e6000a8487092af88c44	aa0d2fd9ea07284f8687d7b995a6dee44af1b4e5d3109c0725d7376c6fb6b3ba
3105	compatible	2	0.9	-0.5	shift	0.0	0.14527323466945685	0.10484101723434447	s3105_a0_c2_shift	dde817e562583efd7829d098cf0ec41997e80f0c8f75b641245de8105784b75f	b7a99af2a4f542a9070fc67423cd8a904cee74d88b20e6000a8487092af88c44	84818393a2034d96be9be5a6f9f206581607383e9dafd9d93936607f33b73ae1
3105	compatible	3	0.9	0.5	intact	0.3963692961690855	0.5795408799229278	0.5307517132036712	s3105_a0_c3_intact	dde817e562583efd7829d098cf0ec41997e80f0c8f75b641245de8105784b75f	bb2dcef66cacae7b127637a59b1cdbe9ddc1c69c179a3cc6ee2e991b42ea3ddf	346ed1eee755eb9415d97cd86d9b4c0a994b12c81b4cc053cdd7ca35e74eb59b
3105	compatible	3	0.9	0.5	shift	0.0	0.13945717363390553	0.1132827969596627	s3105_a0_c3_shift	dde817e562583efd7829d098cf0ec41997e80f0c8f75b641245de8105784b75f	bb2dcef66cacae7b127637a59b1cdbe9ddc1c69c179a3cc6ee2e991b42ea3ddf	22f4d97e931d176ebb6cd5dfb8a4292ccff1722d8b9b2bc5741355519ea60220
3105	perturbed	0	0.1	-0.5	intact	0.3988544129430796	0.6099479756772356	0.5156627577552084	s3105_a1_c0_intact	dde817e562583efd7829d098cf0ec41997e80f0c8f75b641245de8105784b75f	7dc845b13555f78dd996e101ec8dc671a1264a12189983ac1b4ab54097d0d081	fa335907f1d1cbe5b8a6a1fa8557820a1a62e42129b779983882efca4e0e7b5c
3105	perturbed	0	0.1	-0.5	shift	0.0	0.15191521434603522	0.10026174878920668	s3105_a1_c0_shift	dde817e562583efd7829d098cf0ec41997e80f0c8f75b641245de8105784b75f	7dc845b13555f78dd996e101ec8dc671a1264a12189983ac1b4ab54097d0d081	a06d59d456619850c5ef8be5bec44edcee47479832343c6e2e3f20c0ec430ab6
3105	perturbed	1	0.1	0.5	intact	0.4187864106211336	0.612308449806714	0.5232631750462118	s3105_a1_c1_intact	dde817e562583efd7829d098cf0ec41997e80f0c8f75b641245de8105784b75f	b5daba7eddb4cc19ec2b89e027f40557d80be489f4a44e5e5c85289876eaf278	f220db43827e4dd2ff17efa18062b03c66401f20a7ea163e198c3e20124d6e73
3105	perturbed	1	0.1	0.5	shift	0.0	0.14038565041761636	0.09042005388720809	s3105_a1_c1_shift	dde817e562583efd7829d098cf0ec41997e80f0c8f75b641245de8105784b75f	b5daba7eddb4cc19ec2b89e027f40557d80be489f4a44e5e5c85289876eaf278	300e3da3b97cc998a7d10c0e97af3e934e06cf34be240f33fa6f915db8692ee2
3105	perturbed	2	0.9	-0.5	intact	0.3661412551678623	0.5332720563573259	0.5468532098792749	s3105_a1_c2_intact	dde817e562583efd7829d098cf0ec41997e80f0c8f75b641245de8105784b75f	434e2e11e32f8380fe1509468c29b8db7b397565c297efc475a58453db8bde51	2d7e34ced1ee497bc96a1a2f17fdeb8d1d05798aa7573e30c31e29f049b47807
3105	perturbed	2	0.9	-0.5	shift	0.0	0.13093887727289055	0.10024392530346782	s3105_a1_c2_shift	dde817e562583efd7829d098cf0ec41997e80f0c8f75b641245de8105784b75f	434e2e11e32f8380fe1509468c29b8db7b397565c297efc475a58453db8bde51	df0a4dbdd9e21f14440abcd8e581b9e0f96b006acc8be47b017a1f73e97f8884
3105	perturbed	3	0.9	0.5	intact	0.3941549759804185	0.5963549742556261	0.5486864316332472	s3105_a1_c3_intact	dde817e562583efd7829d098cf0ec41997e80f0c8f75b641245de8105784b75f	965191912cf73ad257ed5bf6f086e1ed16fc0fd82c511e0e708d35b18bd91219	50c518e6349970e4f7d448cbb55abac053edc027bddf52a80000fb555b109849
3105	perturbed	3	0.9	0.5	shift	0.0	0.14313544123327504	0.10297095513200605	s3105_a1_c3_shift	dde817e562583efd7829d098cf0ec41997e80f0c8f75b641245de8105784b75f	965191912cf73ad257ed5bf6f086e1ed16fc0fd82c511e0e708d35b18bd91219	bdee72415e688d9a2edc822b4451da68dd51e6e61d805606bd239bbd15bd4782
3106	compatible	0	0.1	-0.5	intact	0.3789854780344949	0.5685057005452534	0.5058051458016872	s3106_a0_c0_intact	410af4e650ba53f0a8bb575f8e13039d40576008415eb77ef8501e427da65939	764213c3c8694e6c060ad725989191a4c8f764ed0ae7cc7c03e6dd4a24e4e3fc	fa1d908792af9072b2a185b0d34e6baf3ecfa4e2e38b6030798162f821ab07fe
3106	compatible	0	0.1	-0.5	shift	0.0	0.15224176892445274	0.1064615931897166	s3106_a0_c0_shift	410af4e650ba53f0a8bb575f8e13039d40576008415eb77ef8501e427da65939	764213c3c8694e6c060ad725989191a4c8f764ed0ae7cc7c03e6dd4a24e4e3fc	c0a5de622dc3b48b538b466f1d2b0a8a52400d39cb2095a937ebc0388ab1b304
3106	compatible	1	0.1	0.5	intact	0.3773958850494094	0.584167455720604	0.48816315922007153	s3106_a0_c1_intact	410af4e650ba53f0a8bb575f8e13039d40576008415eb77ef8501e427da65939	dd12e7efe6fcaed157f3ec27f8cd97226650d6d582435482327efeb0a54a31b0	aba2d82176e6a9bc97738ce52459c33f505eb038799dac764b1cec56596d0189
3106	compatible	1	0.1	0.5	shift	0.0	0.12818278080598644	0.10354115895173588	s3106_a0_c1_shift	410af4e650ba53f0a8bb575f8e13039d40576008415eb77ef8501e427da65939	dd12e7efe6fcaed157f3ec27f8cd97226650d6d582435482327efeb0a54a31b0	6187b25860755e38ca1b7f9de18992851b1efdbdd64464e5210fdd5e129469dc
3106	compatible	2	0.9	-0.5	intact	0.37559870237707893	0.5613031734478373	0.5191593366558875	s3106_a0_c2_intact	410af4e650ba53f0a8bb575f8e13039d40576008415eb77ef8501e427da65939	c44fe25f0087fd9905828d4e714302e2d419c53603022da4a1bbfa66648ce768	639baff3fc5ca99e3a7affcf17e026d90de38e82631e7dc22a9aa8ee0c9e1541
3106	compatible	2	0.9	-0.5	shift	0.0	0.13055970435368258	0.09710800049885282	s3106_a0_c2_shift	410af4e650ba53f0a8bb575f8e13039d40576008415eb77ef8501e427da65939	c44fe25f0087fd9905828d4e714302e2d419c53603022da4a1bbfa66648ce768	628d598a94670cf2cae05edebda0a137cdec167d805035e723d6fa5751467a03
3106	compatible	3	0.9	0.5	intact	0.41348131876282995	0.5787308660961406	0.5529649604239577	s3106_a0_c3_intact	410af4e650ba53f0a8bb575f8e13039d40576008415eb77ef8501e427da65939	8b88b6118d5c90ac438ea53c2522ee4d5211f5017215a6520915848eec837503	720392f357bb3474b0c6489a8534ff832e7239f01c91abf8e3d317f6fa5fe739
3106	compatible	3	0.9	0.5	shift	0.0	0.1581378216213145	0.09803534207585085	s3106_a0_c3_shift	410af4e650ba53f0a8bb575f8e13039d40576008415eb77ef8501e427da65939	8b88b6118d5c90ac438ea53c2522ee4d5211f5017215a6520915848eec837503	d8825f5c2bc99c4cb0964ac3e528da85775b3c7b9be5931742a048915a1d2786
3106	perturbed	0	0.1	-0.5	intact	0.3964291054459443	0.5668084517399468	0.5243051577511113	s3106_a1_c0_intact	410af4e650ba53f0a8bb575f8e13039d40576008415eb77ef8501e427da65939	09e4e41e5babbc7c5a4eba2e69f7a2ae207f7dad0669d67280e0fa339d031326	1aba6a927fb04b392c7c6d31077b25884d2cbbd665e1d5a0d9347e7eae039833
3106	perturbed	0	0.1	-0.5	shift	0.0	0.13471886299318636	0.10869451976700739	s3106_a1_c0_shift	410af4e650ba53f0a8bb575f8e13039d40576008415eb77ef8501e427da65939	09e4e41e5babbc7c5a4eba2e69f7a2ae207f7dad0669d67280e0fa339d031326	3f05ad231a167fe2f9746e504ad6ca90099e9011b15840402fb0eeaa97b01cce
3106	perturbed	1	0.1	0.5	intact	0.33630084786465086	0.5402245264038408	0.5177695861294823	s3106_a1_c1_intact	410af4e650ba53f0a8bb575f8e13039d40576008415eb77ef8501e427da65939	f43546571fe99d879e5d81d96d8dc849bb3b6361751678ef861a58d705631a25	6489b8521a23097e8ad661ed78fad68414be4efecf93c2e829252f628bccb6a9
3106	perturbed	1	0.1	0.5	shift	0.0	0.14459693949995822	0.10746063276722251	s3106_a1_c1_shift	410af4e650ba53f0a8bb575f8e13039d40576008415eb77ef8501e427da65939	f43546571fe99d879e5d81d96d8dc849bb3b6361751678ef861a58d705631a25	f2f2945bceb52874b1cd95bc3af90252da86e8447397303df783747b0d3bd8ff
3106	perturbed	2	0.9	-0.5	intact	0.3059469640420629	0.5288149980020457	0.5247701535372598	s3106_a1_c2_intact	410af4e650ba53f0a8bb575f8e13039d40576008415eb77ef8501e427da65939	1810655375e087b160894c33d923d0055999f3418ece3f00e64d7725d5eb18ca	71c01a6e1ebc6fcfca68d0a4c9f59a341f7318b6cad7ed196d9ed99d1944619d
3106	perturbed	2	0.9	-0.5	shift	0.0	0.14337189896343883	0.0872316944445709	s3106_a1_c2_shift	410af4e650ba53f0a8bb575f8e13039d40576008415eb77ef8501e427da65939	1810655375e087b160894c33d923d0055999f3418ece3f00e64d7725d5eb18ca	92d29e24362744522d5b65f9d5c104edb7abfdb2a1cb63c621f913030bcb2ed4
3106	perturbed	3	0.9	0.5	intact	0.35321008923790664	0.563912272539926	0.5080324100086414	s3106_a1_c3_intact	410af4e650ba53f0a8bb575f8e13039d40576008415eb77ef8501e427da65939	af81b08f77d5d37c495b51e37a76a338bec4bf12549dc3b8ef60e06e1087e537	6966cfc8b1f2e00b5db7b89cc1109af0dad56db07706e46928c1374cfcc2ad91
3106	perturbed	3	0.9	0.5	shift	0.0	0.12819229483356298	0.11075304958349219	s3106_a1_c3_shift	410af4e650ba53f0a8bb575f8e13039d40576008415eb77ef8501e427da65939	af81b08f77d5d37c495b51e37a76a338bec4bf12549dc3b8ef60e06e1087e537	39e45d39728ec482fa81218f4ccde446078e38dba15686e398f85ef9e02b3cd7
3107	compatible	0	0.1	-0.5	intact	0.3601637124296063	0.538554665592123	0.5458674263312426	s3107_a0_c0_intact	762936f4066d17573c19983aa5a976f42521ff4317f4a9b2b4504d742dbbf09c	88b1a2ad986c72a41d6489a617e2dbcf184becf3e5fbbaee7067ab76465b80d4	10d9e8860398130f6512dca66e7755a1aa0890ac4f9d2761e5b1fe8608d4b308
3107	compatible	0	0.1	-0.5	shift	0.0	0.14702193549921083	0.10305887549982462	s3107_a0_c0_shift	762936f4066d17573c19983aa5a976f42521ff4317f4a9b2b4504d742dbbf09c	88b1a2ad986c72a41d6489a617e2dbcf184becf3e5fbbaee7067ab76465b80d4	a65a6b2867a9cdf0cfb14be2375fe2f4fd0e2ec05a8672d87d2810b9ff2c3470
3107	compatible	1	0.1	0.5	intact	0.37457416157830736	0.5843106250472296	0.5249481940001226	s3107_a0_c1_intact	762936f4066d17573c19983aa5a976f42521ff4317f4a9b2b4504d742dbbf09c	480056fd4ee57f57c5fde168dd2853d1c700c218b87bff99bca96243589fc08c	7591227860bd2cce4aa7e4aa4f08ec5ceddb551a41fbeb4dacee41e09db0c903
3107	compatible	1	0.1	0.5	shift	0.0	0.1376221171075338	0.12659902324568373	s3107_a0_c1_shift	762936f4066d17573c19983aa5a976f42521ff4317f4a9b2b4504d742dbbf09c	480056fd4ee57f57c5fde168dd2853d1c700c218b87bff99bca96243589fc08c	80cd866efe6cb93739367b17d36899008f21f27a16054b1ade4ebec18b47a387
3107	compatible	2	0.9	-0.5	intact	0.4083169657827997	0.5722093638453898	0.5540701292481434	s3107_a0_c2_intact	762936f4066d17573c19983aa5a976f42521ff4317f4a9b2b4504d742dbbf09c	e7f1f0523ba66b63f04ba2a8bd06f0b8c319921267120dc850a1a59369698f4e	464d3ff2a90251764a349e753cc72f9be7cd9b49e6462937b4f8512d495720b8
3107	compatible	2	0.9	-0.5	shift	0.0	0.13235876734792518	0.1112160128261378	s3107_a0_c2_shift	762936f4066d17573c19983aa5a976f42521ff4317f4a9b2b4504d742dbbf09c	e7f1f0523ba66b63f04ba2a8bd06f0b8c319921267120dc850a1a59369698f4e	7d4c5bc0caf341556bc548723f74453958a69b98673f110e70dcd526fd3df219
3107	compatible	3	0.9	0.5	intact	0.1326220188009063	0.35298220575290773	0.459559973002001	s3107_a0_c3_intact	762936f4066d17573c19983aa5a976f42521ff4317f4a9b2b4504d742dbbf09c	11550ab10a51fae9ff1316bbf2ef5ca2e22a8ce3ed21c7bf03a52eb1d79ed11a	f83e3eefd88231c67f8c4bacbfb83da3f3d808dba2713ed0fe036e73397fb7f2
3107	compatible	3	0.9	0.5	shift	0.0	0.15191211558783452	0.08994939627886267	s3107_a0_c3_shift	762936f4066d17573c19983aa5a976f42521ff4317f4a9b2b4504d742dbbf09c	11550ab10a51fae9ff1316bbf2ef5ca2e22a8ce3ed21c7bf03a52eb1d79ed11a	f5a93d240fcec84df491b77a8ad060a218c84395c0c46641ac3384f009f4440b
3107	perturbed	0	0.1	-0.5	intact	0.40443662885307896	0.5839725479975388	0.5465648638524804	s3107_a1_c0_intact	762936f4066d17573c19983aa5a976f42521ff4317f4a9b2b4504d742dbbf09c	a56f35d8142aa7519b801704764fd83cf6a868573d185908cbd27adc0fecef84	1756f9947913c137f0e4e9a16f6b3df7b4cce41ebec865011b5f6c8d4e45cd0b
3107	perturbed	0	0.1	-0.5	shift	0.0	0.1435639256843667	0.11981417815951823	s3107_a1_c0_shift	762936f4066d17573c19983aa5a976f42521ff4317f4a9b2b4504d742dbbf09c	a56f35d8142aa7519b801704764fd83cf6a868573d185908cbd27adc0fecef84	bb126b4c1a1308827bae71fa11ed7f417bef2f586f44fb6664892b3965e1217c
3107	perturbed	1	0.1	0.5	intact	0.3819714252003358	0.5590852549883467	0.5259733933893612	s3107_a1_c1_intact	762936f4066d17573c19983aa5a976f42521ff4317f4a9b2b4504d742dbbf09c	32271fac401a985777158591c718e6b5b084b88b83baeb9db4b57cda0935e78c	7e125f56d253bff4a473864063d3761fff485b175e2fa64657c6706aaf7d476a
3107	perturbed	1	0.1	0.5	shift	0.0	0.1453949769389966	0.11605773716062195	s3107_a1_c1_shift	762936f4066d17573c19983aa5a976f42521ff4317f4a9b2b4504d742dbbf09c	32271fac401a985777158591c718e6b5b084b88b83baeb9db4b57cda0935e78c	b7d350d30734429112b4916d1b1405294ef8d0aa6523943c5148110966adbd8b
3107	perturbed	2	0.9	-0.5	intact	0.3764868018867053	0.5828921894726506	0.534215815993557	s3107_a1_c2_intact	762936f4066d17573c19983aa5a976f42521ff4317f4a9b2b4504d742dbbf09c	c9bf2836f2e4fdd0c95ae3045a6907e83414e5a041af84d6eedd935be152e219	9e574a61779ca6c6221fc11ae137fcc5d31f730625ba357b531c9a78995849c3
3107	perturbed	2	0.9	-0.5	shift	0.0	0.1291362884646986	0.0836438939273455	s3107_a1_c2_shift	762936f4066d17573c19983aa5a976f42521ff4317f4a9b2b4504d742dbbf09c	c9bf2836f2e4fdd0c95ae3045a6907e83414e5a041af84d6eedd935be152e219	ccc68c62c4f50d98c577436f157c696e13a64076805b4ca8669f2c4cf148077f
3107	perturbed	3	0.9	0.5	intact	0.3849560426675841	0.5685823420538726	0.5037629514784472	s3107_a1_c3_intact	762936f4066d17573c19983aa5a976f42521ff4317f4a9b2b4504d742dbbf09c	d9354e17cf316cde17becc036c5c3e6ba03e11a29e60cb0cd916b2c29290f5f2	70686779112c076900c81ea423c4143a18619ea859e1b0906646352cd2e191ee
3107	perturbed	3	0.9	0.5	shift	0.0	0.1416727342098998	0.08999824538995238	s3107_a1_c3_shift	762936f4066d17573c19983aa5a976f42521ff4317f4a9b2b4504d742dbbf09c	d9354e17cf316cde17becc036c5c3e6ba03e11a29e60cb0cd916b2c29290f5f2	7a178963b0b7095efc7b49a11082bf55468f236b521f3936f23e0e11e6c3901f
3108	compatible	0	0.1	-0.5	intact	0.3283697554062397	0.4985458329159266	0.49495215000279136	s3108_a0_c0_intact	e303f92c7763a82bab616f6755588e5bf98713df6adde31b4f16df5f73b65a70	c4db9d0358cbd8c3e69b9a3a556536edcf47c55b820adf024895a012e5fea699	420476e53079692c9d2f12e290e2e79d973602a86ef0d48568d2e373135d4791
3108	compatible	0	0.1	-0.5	shift	0.0	0.13607610074660792	0.10686002024072838	s3108_a0_c0_shift	e303f92c7763a82bab616f6755588e5bf98713df6adde31b4f16df5f73b65a70	c4db9d0358cbd8c3e69b9a3a556536edcf47c55b820adf024895a012e5fea699	e242f19c92c1b5fb05a78628966de9448ad04ff865b6eb3344866d7501e093e7
3108	compatible	1	0.1	0.5	intact	0.43155474249894027	0.6013155089267946	0.527565007148346	s3108_a0_c1_intact	e303f92c7763a82bab616f6755588e5bf98713df6adde31b4f16df5f73b65a70	219f61343d26f175776b313e6f6dbc829cce48bebc06a334dabda966386b568f	f540936fa03d2f68ccdfc1f31dbfad6963de77f5e7cca0fd463f923ca427fad0
3108	compatible	1	0.1	0.5	shift	0.0	0.14722404474600276	0.08329042716797186	s3108_a0_c1_shift	e303f92c7763a82bab616f6755588e5bf98713df6adde31b4f16df5f73b65a70	219f61343d26f175776b313e6f6dbc829cce48bebc06a334dabda966386b568f	c828758b13f5e4945a1b0810f7b9f6ada63c595451e3db4331e4da7fd8da8e81
3108	compatible	2	0.9	-0.5	intact	0.4189814914459255	0.5844500886984165	0.497745085179429	s3108_a0_c2_intact	e303f92c7763a82bab616f6755588e5bf98713df6adde31b4f16df5f73b65a70	aa0257a0cc80c93da09c78bdd849081643105adaa721b410458450bf0c343964	9837b96c908a3669e04fa113d9de752b8d3d83bca66273acacd0caac38601130
3108	compatible	2	0.9	-0.5	shift	0.0	0.14549171056919552	0.11049436448188854	s3108_a0_c2_shift	e303f92c7763a82bab616f6755588e5bf98713df6adde31b4f16df5f73b65a70	aa0257a0cc80c93da09c78bdd849081643105adaa721b410458450bf0c343964	a8ff945485697b10d989162b6ca1ec594e8c86458df62f19f5237f480e99c1fd
3108	compatible	3	0.9	0.5	intact	0.4443119053215963	0.62194233628885	0.5332386850933295	s3108_a0_c3_intact	e303f92c7763a82bab616f6755588e5bf98713df6adde31b4f16df5f73b65a70	1205547c17568596cdbc710681009ccbaaf179646c1e2caf20235900e2f800fe	52e0b775020dae9439806c959665dae3f6acd31587d1b13498c717f321b67507
3108	compatible	3	0.9	0.5	shift	0.0	0.1601338813920703	0.10232878794946398	s3108_a0_c3_shift	e303f92c7763a82bab616f6755588e5bf98713df6adde31b4f16df5f73b65a70	1205547c17568596cdbc710681009ccbaaf179646c1e2caf20235900e2f800fe	26c85ceb59f0ab25e00dda61cf485d80fc2f53d5fe2f7e2964bc621b8a2c21eb
3108	perturbed	0	0.1	-0.5	intact	0.43116406226824916	0.5987822009025923	0.5433281028538532	s3108_a1_c0_intact	e303f92c7763a82bab616f6755588e5bf98713df6adde31b4f16df5f73b65a70	e742295e8714bb8ee59d88aa08aa2f723776b8997ecd26733f48aea623aad4cf	1ba49cc7ecd169ec75cb93dcf95ee8d6d6e9e0436cba4266e2366f9e10be6da8
3108	perturbed	0	0.1	-0.5	shift	0.0	0.14288144251263157	0.10824726333420531	s3108_a1_c0_shift	e303f92c7763a82bab616f6755588e5bf98713df6adde31b4f16df5f73b65a70	e742295e8714bb8ee59d88aa08aa2f723776b8997ecd26733f48aea623aad4cf	1fe69b363701fd1e23ad23c06ad31bac29f731982d6709a83183f2e0c14c79a8
3108	perturbed	1	0.1	0.5	intact	0.40802780963782026	0.6002439662267576	0.52316546276072	s3108_a1_c1_intact	e303f92c7763a82bab616f6755588e5bf98713df6adde31b4f16df5f73b65a70	e168899a87a76c84d76853ff5aa82d6078cb7202606ef8111ea7f72bf12bbe31	03e377fb403b8f60424d3673d9b8e088c5e19ddac568cf08a7c5c135d1784044
3108	perturbed	1	0.1	0.5	shift	0.0	0.11679025482960204	0.09621216122279486	s3108_a1_c1_shift	e303f92c7763a82bab616f6755588e5bf98713df6adde31b4f16df5f73b65a70	e168899a87a76c84d76853ff5aa82d6078cb7202606ef8111ea7f72bf12bbe31	e53bff3c0643a031e95665a56f97e47430daff2b36ef0aa9cdc6398b933f3f7b
3108	perturbed	2	0.9	-0.5	intact	0.42603707428782395	0.6282683976590795	0.523701340404821	s3108_a1_c2_intact	e303f92c7763a82bab616f6755588e5bf98713df6adde31b4f16df5f73b65a70	cf94456aab3ba93681100e05dfb45da67fd0a4befd67bb27aba7b4e6cb7ba635	81d4bb9552684aa06d49dc02d466a32e891e637766a860419d302b27e5b434d3
3108	perturbed	2	0.9	-0.5	shift	0.0	0.13546157349413573	0.1355570851115826	s3108_a1_c2_shift	e303f92c7763a82bab616f6755588e5bf98713df6adde31b4f16df5f73b65a70	cf94456aab3ba93681100e05dfb45da67fd0a4befd67bb27aba7b4e6cb7ba635	f4fca4892bb1b5466fbe09795c74bddf707792c172130975d3a6ea3731a9a82c
3108	perturbed	3	0.9	0.5	intact	0.34559564322531944	0.6159904001376681	0.503106791179466	s3108_a1_c3_intact	e303f92c7763a82bab616f6755588e5bf98713df6adde31b4f16df5f73b65a70	ae559cb379d11b8ad24e05d1b6c5561e901f976e12d726e342c229affa381324	fa6473c2b7fe45072c2327acecb282e013f7d2595f798939c190e70175cb443c
3108	perturbed	3	0.9	0.5	shift	0.0	0.1381877623733755	0.10553847774197567	s3108_a1_c3_shift	e303f92c7763a82bab616f6755588e5bf98713df6adde31b4f16df5f73b65a70	ae559cb379d11b8ad24e05d1b6c5561e901f976e12d726e342c229affa381324	728f0f65a82fedbb127d9b03d81bba20e3c78acf655f52210489ada86754c5be
