## Supplementary material for "The entorhinal elliptic frame: emergence and persistence of coherent neural representations across contexts as Mordell–Weil sections": cross_context.zip (cross-context cue benchmark): cubic_summary.csv

k	n	peak_displacement	max_local_holomorphic_slope_at_sampled_sites	exact_dbar	stencil_bias	unit_area_bias	coherent_flagged	pointwise_flagged	coherent_median	pointwise_median
0.0	1280	0.0	0.0	0	0.0	0.0	62	53	0.01894365345412171	0.038987235231002546
0.15	1280	0.05476052358697822	0.22985999999999995	0	0.00486	0.005222409868662414	84	75	0.0186849001123138	0.03898269148531823
0.5	1280	0.18253507862326077	0.7661999999999998	0	0.0162	0.017408032895541378	201	121	0.024469762956340835	0.042051571343306865
