## Supplementary material for "The entorhinal elliptic frame: emergence and persistence of coherent neural representations across contexts as Mordell–Weil sections": cross_context.zip (cross-context cue benchmark): rotating_summary.csv

arm	n	k	tstar_real	tstar_imag	peak_displacement	true_derivative_abs	coherent_flagged	pointwise_flagged	coherent_median	pointwise_median
holomorphic_square	1280	0.07322520259382125	0.5	0.0	0.03740343348492388	0	51	68	0.017850046987226788	0.038736909639858805
antiholomorphic_square	1280	0.07322520259382125	0.5	0.0	0.03740343348492388	0.08	50	1258	0.018611489117048588	0.0902185432008108
