## Supplementary material for "The entorhinal elliptic frame: emergence and persistence of coherent neural representations across contexts as Mordell–Weil sections": height10_cue.zip (height-10 surface benchmark): example_spike_counts.csv

cell	context_s_real	context_s_imag	exposure_seconds_per_cue	spikes_cue_P	spikes_cue_Q
1	0.46	-0.5	0.8	1	22
2	0.46	-0.5	0.8	2	22
3	0.46	-0.5	0.8	8	3
4	0.46	-0.5	0.8	31	1
5	0.46	-0.5	0.8	16	1
6	0.46	-0.5	0.8	3	33
7	0.46	-0.5	0.8	21	1
8	0.46	-0.5	0.8	7	12
9	0.46	-0.5	0.8	0	20
10	0.46	-0.5	0.8	13	1
11	0.46	-0.5	0.8	19	2
12	0.46	-0.5	0.8	6	3
13	0.46	-0.5	0.8	1	0
14	0.46	-0.5	0.8	1	0
15	0.46	-0.5	0.8	0	2
16	0.46	-0.5	0.8	2	3
17	0.46	-0.5	0.8	2	0
18	0.46	-0.5	0.8	2	6
19	0.46	-0.5	0.8	0	9
20	0.46	-0.5	0.8	0	1
21	0.46	-0.5	0.8	11	0
22	0.46	-0.5	0.8	7	1
23	0.46	-0.5	0.8	17	5
24	0.46	-0.5	0.8	5	1
25	0.46	-0.5	0.8	6	17
26	0.46	-0.5	0.8	25	0
27	0.46	-0.5	0.8	1	37
28	0.46	-0.5	0.8	2	8
29	0.46	-0.5	0.8	10	3
30	0.46	-0.5	0.8	1	30
31	0.46	-0.5	0.8	1	29
32	0.46	-0.5	0.8	7	0
33	0.46	-0.5	0.8	0	0
34	0.46	-0.5	0.8	12	1
35	0.46	-0.5	0.8	39	2
36	0.46	-0.5	0.8	6	2
37	0.46	-0.5	0.8	25	0
38	0.46	-0.5	0.8	3	26
39	0.46	-0.5	0.8	3	18
40	0.46	-0.5	0.8	7	1
41	0.46	-0.5	0.8	22	0
42	0.46	-0.5	0.8	17	0
43	0.46	-0.5	0.8	3	9
44	0.46	-0.5	0.8	1	5
45	0.46	-0.5	0.8	1	12
46	0.46	-0.5	0.8	1	2
47	0.46	-0.5	0.8	1	6
48	0.46	-0.5	0.8	1	3
49	0.46	-0.5	0.8	47	0
50	0.46	-0.5	0.8	16	13
51	0.46	-0.5	0.8	3	31
52	0.46	-0.5	0.8	28	0
53	0.46	-0.5	0.8	13	1
54	0.46	-0.5	0.8	11	0
55	0.46	-0.5	0.8	14	2
56	0.46	-0.5	0.8	0	23
57	0.46	-0.5	0.8	24	1
58	0.46	-0.5	0.8	21	5
59	0.46	-0.5	0.8	25	1
60	0.46	-0.5	0.8	13	7
61	0.46	-0.5	0.8	19	0
62	0.46	-0.5	0.8	2	1
63	0.46	-0.5	0.8	0	53
64	0.46	-0.5	0.8	38	2
65	0.46	-0.5	0.8	5	3
66	0.46	-0.5	0.8	2	19
67	0.46	-0.5	0.8	2	9
68	0.46	-0.5	0.8	41	3
69	0.46	-0.5	0.8	1	0
70	0.46	-0.5	0.8	1	0
71	0.46	-0.5	0.8	24	1
72	0.46	-0.5	0.8	15	4
73	0.46	-0.5	0.8	14	7
74	0.46	-0.5	0.8	28	2
75	0.46	-0.5	0.8	1	1
76	0.46	-0.5	0.8	25	0
77	0.46	-0.5	0.8	1	0
78	0.46	-0.5	0.8	5	22
79	0.46	-0.5	0.8	4	5
80	0.46	-0.5	0.8	0	1
81	0.46	-0.5	0.8	3	8
82	0.46	-0.5	0.8	0	33
83	0.46	-0.5	0.8	0	1
84	0.46	-0.5	0.8	4	18
85	0.46	-0.5	0.8	4	5
86	0.46	-0.5	0.8	4	11
87	0.46	-0.5	0.8	21	1
88	0.46	-0.5	0.8	0	33
89	0.46	-0.5	0.8	3	13
90	0.46	-0.5	0.8	5	4
91	0.46	-0.5	0.8	0	1
92	0.46	-0.5	0.8	0	5
93	0.46	-0.5	0.8	44	0
94	0.46	-0.5	0.8	3	0
95	0.46	-0.5	0.8	0	10
96	0.46	-0.5	0.8	15	3
