## Supplementary material for "The entorhinal elliptic frame: emergence and persistence of coherent neural representations across contexts as Mordell–Weil sections": height10_cue.zip (height-10 surface benchmark): neural_populations.csv

seed	geometry	epsilon	arm	n	flagged	flag_fraction	cutoff	score_median	noiseless_score
3101	fixed	0.0	compatible	160	15	0.09375	0.058531827750671166	0.04180262956846592	0.0
3101	fixed	0.03	compatible	160	7	0.04375	0.058531827750671166	0.0414978220868099	7.798263499608351e-17
3101	fixed	0.03	perturbed	160	51	0.31875	0.058531827750671166	0.051407806593751756	0.0322370979547063
3101	fixed	0.06	compatible	160	6	0.0375	0.058531827750671166	0.03922443402700178	9.38404882809755e-17
3101	fixed	0.06	perturbed	160	134	0.8375	0.058531827750671166	0.07360573077735502	0.06447419590941254
3101	fixed	0.1	compatible	160	2	0.0125	0.058531827750671166	0.041184681235109016	3.1689388684322623e-17
3101	fixed	0.1	perturbed	160	160	1.0	0.058531827750671166	0.11598730796238901	0.10745699318235412
3101	height10	0.0	compatible	160	5	0.03125	0.05966233950556262	0.04218954091263277	2.9996873595996983e-06
3101	height10	0.03	compatible	160	12	0.075	0.05966233950556262	0.04145250693721999	3.5907596545278434e-06
3101	height10	0.03	perturbed	160	28	0.175	0.05966233950556262	0.04944190044775357	0.030802448649662816
3101	height10	0.06	compatible	160	18	0.1125	0.05966233950556262	0.043887273781028205	4.360834243726253e-06
3101	height10	0.06	perturbed	160	124	0.775	0.05966233950556262	0.07186051635151539	0.061602465771356016
3101	height10	0.1	compatible	160	14	0.0875	0.05966233950556262	0.04059189936957744	5.536361729247493e-06
3101	height10	0.1	perturbed	160	159	0.99375	0.05966233950556262	0.10881350765103841	0.10266915529034622
3102	fixed	0.0	compatible	160	11	0.06875	0.053545096853752985	0.036346628068948776	0.0
3102	fixed	0.03	compatible	160	7	0.04375	0.053545096853752985	0.037707829562834055	7.798263499608351e-17
3102	fixed	0.03	perturbed	160	46	0.2875	0.053545096853752985	0.04708817589017291	0.0322370979547063
3102	fixed	0.06	compatible	160	5	0.03125	0.053545096853752985	0.03881086042988892	9.38404882809755e-17
3102	fixed	0.06	perturbed	160	143	0.89375	0.053545096853752985	0.06984493134258812	0.06447419590941254
3102	fixed	0.1	compatible	160	15	0.09375	0.053545096853752985	0.039002591156919494	3.1689388684322623e-17
3102	fixed	0.1	perturbed	160	160	1.0	0.053545096853752985	0.11180792476926271	0.10745699318235412
3102	height10	0.0	compatible	160	9	0.05625	0.05507899453796933	0.03673297464091789	2.9996873595996983e-06
3102	height10	0.03	compatible	160	10	0.0625	0.05507899453796933	0.03822142458067666	3.5907596545278434e-06
3102	height10	0.03	perturbed	160	33	0.20625	0.05507899453796933	0.04462729303183777	0.030802448649662816
3102	height10	0.06	compatible	160	5	0.03125	0.05507899453796933	0.03604660114845549	4.360834243726253e-06
3102	height10	0.06	perturbed	160	137	0.85625	0.05507899453796933	0.0686342469028413	0.061602465771356016
3102	height10	0.1	compatible	160	7	0.04375	0.05507899453796933	0.03731101472391519	5.536361729247493e-06
3102	height10	0.1	perturbed	160	160	1.0	0.05507899453796933	0.10820452052109078	0.10266915529034622
3103	fixed	0.0	compatible	160	7	0.04375	0.054842133158405026	0.03807156861268449	0.0
3103	fixed	0.03	compatible	160	8	0.05	0.054842133158405026	0.03618932645517889	7.798263499608351e-17
3103	fixed	0.03	perturbed	160	39	0.24375	0.054842133158405026	0.04472534696183785	0.0322370979547063
3103	fixed	0.06	compatible	160	2	0.0125	0.054842133158405026	0.0350221295469397	9.38404882809755e-17
3103	fixed	0.06	perturbed	160	136	0.85	0.054842133158405026	0.0725027332545824	0.06447419590941254
3103	fixed	0.1	compatible	160	8	0.05	0.054842133158405026	0.035997072329104644	3.1689388684322623e-17
3103	fixed	0.1	perturbed	160	160	1.0	0.054842133158405026	0.11333260065995343	0.10745699318235412
3103	height10	0.0	compatible	160	7	0.04375	0.05247289273902149	0.03635213622205827	2.9996873595996983e-06
3103	height10	0.03	compatible	160	7	0.04375	0.05247289273902149	0.035249124744917884	3.5907596545278434e-06
3103	height10	0.03	perturbed	160	52	0.325	0.05247289273902149	0.04786961034911531	0.030802448649662816
3103	height10	0.06	compatible	160	8	0.05	0.05247289273902149	0.03707981063582417	4.360834243726253e-06
3103	height10	0.06	perturbed	160	145	0.90625	0.05247289273902149	0.06831797447168964	0.061602465771356016
3103	height10	0.1	compatible	160	9	0.05625	0.05247289273902149	0.03725543191236516	5.536361729247493e-06
3103	height10	0.1	perturbed	160	160	1.0	0.05247289273902149	0.10825262582953904	0.10266915529034622
3104	fixed	0.0	compatible	160	11	0.06875	0.057662715814762976	0.04080439043222221	0.0
3104	fixed	0.03	compatible	160	10	0.0625	0.057662715814762976	0.0403612249822726	7.798263499608351e-17
3104	fixed	0.03	perturbed	160	46	0.2875	0.057662715814762976	0.04912536387799561	0.0322370979547063
3104	fixed	0.06	compatible	160	5	0.03125	0.057662715814762976	0.040907126648352	9.38404882809755e-17
3104	fixed	0.06	perturbed	160	138	0.8625	0.057662715814762976	0.07094114818903903	0.06447419590941254
3104	fixed	0.1	compatible	160	8	0.05	0.057662715814762976	0.03889686171357863	3.1689388684322623e-17
3104	fixed	0.1	perturbed	160	160	1.0	0.057662715814762976	0.11059495759957585	0.10745699318235412
3104	height10	0.0	compatible	160	4	0.025	0.060565275330007225	0.03996922538615877	2.9996873595996983e-06
3104	height10	0.03	compatible	160	5	0.03125	0.060565275330007225	0.03787975007670158	3.5907596545278434e-06
3104	height10	0.03	perturbed	160	23	0.14375	0.060565275330007225	0.04655480539429444	0.030802448649662816
3104	height10	0.06	compatible	160	7	0.04375	0.060565275330007225	0.03943219194804072	4.360834243726253e-06
3104	height10	0.06	perturbed	160	119	0.74375	0.060565275330007225	0.07110744782944797	0.061602465771356016
3104	height10	0.1	compatible	160	4	0.025	0.060565275330007225	0.04072505273319853	5.536361729247493e-06
3104	height10	0.1	perturbed	160	160	1.0	0.060565275330007225	0.10772848549197345	0.10266915529034622
3105	fixed	0.0	compatible	160	6	0.0375	0.05594254161400125	0.038564129303694836	0.0
3105	fixed	0.03	compatible	160	7	0.04375	0.05594254161400125	0.03735089968698249	7.798263499608351e-17
3105	fixed	0.03	perturbed	160	44	0.275	0.05594254161400125	0.048535902618971775	0.0322370979547063
3105	fixed	0.06	compatible	160	7	0.04375	0.05594254161400125	0.038580253947415516	9.38404882809755e-17
3105	fixed	0.06	perturbed	160	147	0.91875	0.05594254161400125	0.07245193079401682	0.06447419590941254
3105	fixed	0.1	compatible	160	8	0.05	0.05594254161400125	0.03781750228458712	3.1689388684322623e-17
3105	fixed	0.1	perturbed	160	160	1.0	0.05594254161400125	0.11037782902014853	0.10745699318235412
3105	height10	0.0	compatible	160	4	0.025	0.05635747188751603	0.03811209483917124	2.9996873595996983e-06
3105	height10	0.03	compatible	160	3	0.01875	0.05635747188751603	0.0379589227680165	3.5907596545278434e-06
3105	height10	0.03	perturbed	160	34	0.2125	0.05635747188751603	0.046556023710526806	0.030802448649662816
3105	height10	0.06	compatible	160	6	0.0375	0.05635747188751603	0.03772194860926527	4.360834243726253e-06
3105	height10	0.06	perturbed	160	134	0.8375	0.05635747188751603	0.06942593636520736	0.061602465771356016
3105	height10	0.1	compatible	160	9	0.05625	0.05635747188751603	0.03703650732155808	5.536361729247493e-06
3105	height10	0.1	perturbed	160	160	1.0	0.05635747188751603	0.10707846347687877	0.10266915529034622
3106	fixed	0.0	compatible	160	11	0.06875	0.05758413044052106	0.03951205146205966	0.0
3106	fixed	0.03	compatible	160	11	0.06875	0.05758413044052106	0.03928889951107918	7.798263499608351e-17
3106	fixed	0.03	perturbed	160	34	0.2125	0.05758413044052106	0.0482287025067411	0.0322370979547063
3106	fixed	0.06	compatible	160	10	0.0625	0.05758413044052106	0.039736632108461	9.38404882809755e-17
3106	fixed	0.06	perturbed	160	141	0.88125	0.05758413044052106	0.07338794433177506	0.06447419590941254
3106	fixed	0.1	compatible	160	5	0.03125	0.05758413044052106	0.03939033274922152	3.1689388684322623e-17
3106	fixed	0.1	perturbed	160	159	0.99375	0.05758413044052106	0.10950284338425675	0.10745699318235412
3106	height10	0.0	compatible	160	7	0.04375	0.057648133021318465	0.038941754936189725	2.9996873595996983e-06
3106	height10	0.03	compatible	160	7	0.04375	0.057648133021318465	0.040858694012873564	3.5907596545278434e-06
3106	height10	0.03	perturbed	160	32	0.2	0.057648133021318465	0.04877154213875183	0.030802448649662816
3106	height10	0.06	compatible	160	5	0.03125	0.057648133021318465	0.038073666266453976	4.360834243726253e-06
3106	height10	0.06	perturbed	160	135	0.84375	0.057648133021318465	0.07082086500777691	0.061602465771356016
3106	height10	0.1	compatible	160	4	0.025	0.057648133021318465	0.037968085377437746	5.536361729247493e-06
3106	height10	0.1	perturbed	160	160	1.0	0.057648133021318465	0.10646624229632315	0.10266915529034622
3107	fixed	0.0	compatible	160	6	0.0375	0.06360801626585302	0.04165731990539211	0.0
3107	fixed	0.03	compatible	160	6	0.0375	0.06360801626585302	0.043250540344730734	7.798263499608351e-17
3107	fixed	0.03	perturbed	160	27	0.16875	0.06360801626585302	0.052342259462617474	0.0322370979547063
3107	fixed	0.06	compatible	160	7	0.04375	0.06360801626585302	0.03911180087944972	9.38404882809755e-17
3107	fixed	0.06	perturbed	160	114	0.7125	0.06360801626585302	0.07359174393056264	0.06447419590941254
3107	fixed	0.1	compatible	160	4	0.025	0.06360801626585302	0.03989820335093879	3.1689388684322623e-17
3107	fixed	0.1	perturbed	160	160	1.0	0.06360801626585302	0.11262280207090979	0.10745699318235412
3107	height10	0.0	compatible	160	3	0.01875	0.06401534674051965	0.04078949013548189	2.9996873595996983e-06
3107	height10	0.03	compatible	160	1	0.00625	0.06401534674051965	0.040173619988928655	3.5907596545278434e-06
3107	height10	0.03	perturbed	160	14	0.0875	0.06401534674051965	0.04778583475529005	0.030802448649662816
3107	height10	0.06	compatible	160	2	0.0125	0.06401534674051965	0.03988779072984439	4.360834243726253e-06
3107	height10	0.06	perturbed	160	111	0.69375	0.06401534674051965	0.0701898240649427	0.061602465771356016
3107	height10	0.1	compatible	160	2	0.0125	0.06401534674051965	0.03865417713524687	5.536361729247493e-06
3107	height10	0.1	perturbed	160	160	1.0	0.06401534674051965	0.10519259929652598	0.10266915529034622
3108	fixed	0.0	compatible	160	8	0.05	0.05472437688484453	0.036443956593010376	0.0
3108	fixed	0.03	compatible	160	9	0.05625	0.05472437688484453	0.037452392050348574	7.798263499608351e-17
3108	fixed	0.03	perturbed	160	48	0.3	0.05472437688484453	0.049214334832313494	0.0322370979547063
3108	fixed	0.06	compatible	160	6	0.0375	0.05472437688484453	0.037242480083241006	9.38404882809755e-17
3108	fixed	0.06	perturbed	160	141	0.88125	0.05472437688484453	0.0703238860681348	0.06447419590941254
3108	fixed	0.1	compatible	160	11	0.06875	0.05472437688484453	0.03792260690609864	3.1689388684322623e-17
3108	fixed	0.1	perturbed	160	160	1.0	0.05472437688484453	0.11263868929750598	0.10745699318235412
3108	height10	0.0	compatible	160	2	0.0125	0.05667853281973367	0.036634791472086044	2.9996873595996983e-06
3108	height10	0.03	compatible	160	7	0.04375	0.05667853281973367	0.03638735331908087	3.5907596545278434e-06
3108	height10	0.03	perturbed	160	39	0.24375	0.05667853281973367	0.04644589077265057	0.030802448649662816
3108	height10	0.06	compatible	160	7	0.04375	0.05667853281973367	0.035456758501459365	4.360834243726253e-06
3108	height10	0.06	perturbed	160	138	0.8625	0.05667853281973367	0.06948635707171599	0.061602465771356016
3108	height10	0.1	compatible	160	4	0.025	0.05667853281973367	0.037482880509486186	5.536361729247493e-06
3108	height10	0.1	perturbed	160	160	1.0	0.05667853281973367	0.10958248583635928	0.10266915529034622
