## Supplementary material for "The entorhinal elliptic frame: emergence and persistence of coherent neural representations across contexts as Mordell–Weil sections": height10_cue.zip (height-10 surface benchmark): neural_summary.csv

geometry	epsilon	arm	n	flagged	flag_fraction	pop_min	pop_max	score_median	noiseless_score
fixed	0.0	compatible	1280	75	0.05859375	0.0375	0.09375	0.039183931521937845	0.0
fixed	0.03	compatible	1280	65	0.05078125	0.0375	0.06875	0.038739519779063855	7.798263499608351e-17
fixed	0.03	perturbed	1280	335	0.26171875	0.16875	0.31875	0.048581597563342474	0.0322370979547063
fixed	0.06	compatible	1280	48	0.0375	0.0125	0.0625	0.03874422282275237	9.38404882809755e-17
fixed	0.06	perturbed	1280	1094	0.8546875	0.7125	0.91875	0.07225170303028997	0.06447419590941254
fixed	0.1	compatible	1280	61	0.04765625	0.0125	0.09375	0.03862911388302667	3.1689388684322623e-17
fixed	0.1	perturbed	1280	1279	0.99921875	0.99375	1.0	0.1118937276294065	0.10745699318235412
height10	0.0	compatible	1280	41	0.03203125	0.0125	0.05625	0.03842604890546515	2.9996873595996983e-06
height10	0.03	compatible	1280	52	0.040625	0.00625	0.075	0.03842520618907906	3.5907596545278434e-06
height10	0.03	perturbed	1280	255	0.19921875	0.0875	0.325	0.047174887734973366	0.030802448649662816
height10	0.06	compatible	1280	58	0.0453125	0.0125	0.1125	0.03816806963776057	4.360834243726253e-06
height10	0.06	perturbed	1280	1043	0.81484375	0.69375	0.90625	0.06998346436223989	0.061602465771356016
height10	0.1	compatible	1280	53	0.04140625	0.0125	0.0875	0.03809586185599026	5.536361729247493e-06
height10	0.1	perturbed	1280	1279	0.99921875	0.99375	1.0	0.10792548997147397	0.10266915529034622
